# Cellular deconstruction of inflamed synovium defines diverse inflammatory phenotypes in rheumatoid arthritis

**DOI:** 10.1101/2022.02.25.481990

**Authors:** Fan Zhang, Anna Helena Jonsson, Aparna Nathan, Kevin Wei, Nghia Millard, Qian Xiao, Maria Gutierrez-Arcelus, William Apruzzese, Gerald F. M. Watts, Dana Weisenfeld, Joyce B. Kang, Laurie Rumker, Joseph Mears, Kamil Slowikowski, Kathryn Weinand, Dana E. Orange, Javier Rangel-Moreno, Laura Geraldino-Pardilla, Kevin D. Deane, Darren Tabechian, Arnold Ceponis, Gary S. Firestein, Mark Maybury, Ilfita Sahbudin, Ami Ben-Artzi, Arthur M. Mandelin, Alessandra Nerviani, Felice Rivellese, Costantino Pitzalis, Laura B. Hughes, Diane Horowitz, Edward DiCarlo, Ellen M. Gravallese, Brendan F. Boyce, Accelerating Medicines Partnership Program: Rheumatoid Arthritis and Systemic Lupus Erythematosus (AMP RA/SLE) Network, Larry W. Moreland, Susan M. Goodman, Harris Perlman, V. Michael Holers, Katherine P. Liao, Andrew Filer, Vivian P. Bykerk, Deepak A. Rao, Laura T. Donlin, Jennifer H. Anolik, Michael B. Brenner, Soumya Raychaudhuri, Jennifer Albrecht, Jennifer L. Barnas, Joan M. Bathon, David L. Boyle, S. Louis Bridges, Debbie Campbell, Hayley L. Carr, Adam Chicoine, Andrew Cordle, Michelle Curtis, Patrick Dunn, Lindsy Forbess, Peter K. Gregersen, Joel M. Guthridge, Lionel B. Ivashkiv, Kazuyoshi Ishigaki, Judith A. James, Gregory Keras, Ilya Korsunsky, Amit Lakhanpal, James A. Lederer, Zhihan J. Li, Yuhong Li, Andrew McDavid, Nida Meednu, Ian Mantel, Mandy J. McGeachy, Karim Raza, Yakir Reshef, Christopher Ritchlin, William H. Robinson, Saori Sakaue, Jennifer A. Seifert, Melanie H. Smith, Dagmar Scheel-Toellner, Paul J. Utz, Michael H. Weisman, Zhu Zhu

**Author notes:** These authors contributed equally (Fan Zhang, Anna Helena Jonsson, Aparna Nathan, Kevin Wei, Nghia Millard). These authors jointly supervised this work (Deepak A. Rao, Laura T. Donlin, Jennifer H. Anolik, Michael B. Brenner, Soumya Raychaudhuri).

## Abstract

Rheumatoid arthritis (RA) is a prototypical autoimmune disease that causes destructive tissue inflammation in joints and elsewhere. Clinical challenges in RA include the empirical selection of drugs to treat patients, inadequate responders with incomplete disease remission, and lack of a cure. We profiled the full spectrum of cells in inflamed synovium from patients with RA with the goal of deconstructing the cell states and pathways characterizing pathogenic heterogeneity in RA. Our multicenter consortium effort used multi-modal CITE-seq, RNA-seq, and histology of synovial tissue from 79 donors to build a >314,000 single-cell RA synovial cell atlas with 77 cell states from T, B/plasma, natural killer, myeloid, stromal, and endothelial cells. We stratified tissue samples into six distinct cell type abundance phenotypes (CTAPs) individually enriched for specific cell states. These CTAPs demonstrate the striking diversity of RA synovial inflammation, ranging from marked enrichment of T and B cells (CTAP-TB) to a congregation of specific myeloid, fibroblast, and endothelial cells largely lacking lymphocytes (CTAP-EFM). Disease-relevant cytokines, histology, and serology metrics are associated with certain CTAPs. This comprehensive RA synovial atlas and molecular, tissue-based CTAP stratification reveal new insights into RA pathology and heterogeneity, which could lead to novel targeted-treatment approaches in RA.
