## Supplementary tables for "Cellular deconstruction of inflamed synovium defines diverse inflammatory phenotypes in rheumatoid arthritis": Supplementary_table1.xlsx

### Sheet: Treatment groups, means
Supplementary table 1. Statistics of demographic, clinical, and histology metrics across recruitment groups and disease activity levels.
	DMARD naive	MTX inadequate	TNFi inadequate	P-value	Missing %
N	28	27	15
Age in years, mean (SD)	56.43 (15.98)	52.11 (16.33)	63.20 (7.90)	0.074	0.0
Female, N (%)	18 (64.3)	22 (81.5)	12 (80.0)	0.293	0.0
Race and ethnicity, N (%)					0.0
White	16 (57.1)	19 (70.4)	14 (93.3)	0.047
Black or African American	7 (25.0)	5 (18.5)	1 (6.7)	0.338	0.0
Hispanic	4 (14.3)	12 (44.4)	4 (26.7)	0.046	0.0
Years since diagnosis, mean (SD)	2.64 (8.33)	7.42 (8.80)	12.58 (8.79)	0.002	0.0
CRP (mg/dL), mean (SD)	2.09 (2.84)	2.40 (4.01)	1.08 (1.27)	0.468	10.0
ESR, mean (SD)	44.00 (29.66)	40.59 (30.96)	26.33 (20.58)	0.211	14.3
DAS28-CRP3, mean (SD)	4.84 (1.38)	5.08 (1.57)	4.55 (1.15)	0.561	10.0
CDAI, mean (SD)	32.25 (16.95)	39.69 (16.04)	29.69 (12.24)	0.093	0.0
Number of tender joints, mean (SD)	11.00 (8.52)	12.70 (9.29)	8.60 (6.88)	0.331	0.0
Number of swollen joints, mean (SD)	9.00 (8.16)	14.30 (6.69)	9.00 (5.44)	0.013	0.0
Patient global assessment, mean (SD)	6.33 (2.26)	5.25 (2.32)	6.03 (1.98)	0.227	8.6
Physician global assessment, mean (SD)	6.09 (1.67)	6.32 (1.59)	5.75 (1.70)	0.569	0.0
Serology
Seropositive, N (%)	24 (85.7)	21 (77.8)	14 (100.0)	0.159	1.4
RF+, N (%)	21 (75.0)	18 (66.7)	11 (84.6)	0.471	2.9
anti-CCP+, N (%)	21 (75.0)	20 (74.1)	13 (92.9)	0.332	1.4
anti-CCP+ (u/mL), mean (SD)	165.22 (126.51)	158.68 (102.07)	269.47 (246.44)	0.059	0.0
Comorbidity, N (%)	13 (46.4)	7 (25.9)	6 (40.0)	0.281	0.0
Histology, mean (SD)
Krenn lining	1.15 (0.61)	0.92 (0.56)	0.79 (0.43)	0.114	5.7
Krenn inflammation	2.07 (0.73)	1.62 (1.06)	1.50 (1.02)	0.100	4.3
Density	1.88 (0.65)	1.42 (0.55)	1.29 (0.65)	0.005	1.4
Aggregates	1.57 (1.29)	0.96 (1.19)	1.21 (1.12)	0.186	1.4
Pathotype	2.46 (0.64)	2.26 (0.66)	2.36 (0.74)	0.525	1.4
Note: Comorbidities include diabetes, cardiovascular disease, pulmonary disease, autoimmune thyroid disease, inflammatory bowel disease, psoriasis, multiple sclerosis, and systemic lupus erythematosus (SLE).
P-values are from one-way ANOVAs for continuous variables and chi-squared tests for binary variables.

### Sheet: Disease activity, means
	Remission	Low disease activity	Moderate disease activity	High disease activity	P-value	Missing %
N	3	4	29	27
Age in years, mean (SD)	49.00 (23.30)	68.00 (9.90)	56.28 (13.68)	56.22 (17.08)	0.414	0.0
Female, N (%)	3 (100.0)	3 (75.0)	21 (72.4)	19 (70.4)	0.749	0.0
Race and ethnicity, N (%)
White	1 (33.3)	3 (75.0)	22 (75.9)	18 (66.7)	0.462	0.0
Black or African American	2 (66.7)	0 (0.0)	4 (13.8)	5 (18.5)	0.103	0.0
Hispanic	0 (0.0)	0 (0.0)	7 (24.1)	10 (37.0)	0.252	0.0
Years since diagnosis, mean (SD)	2.11 (1.93)	11.56 (19.62)	7.49 (8.89)	4.94 (8.52)	0.424	0.0
CRP (mg/dL), mean (SD)	0.00 (0.00)	0.55 (0.58)	1.07 (1.08)	3.43 (4.22)	0.012	10.0
ESR, mean (SD)	20.67 (5.77)	17.25 (10.75)	37.82 (28.54)	47.08 (31.25)	0.151	14.3
DAS28-CRP3, mean (SD)	2.36 (0.16)	2.89 (0.27)	4.17 (0.57)	6.18 (0.81)	<0.001	10.0
CDAI, mean (SD)	14.40 (3.50)	19.12 (3.97)	25.12 (8.90)	48.89 (12.95)	<0.001	0.0
Number of tender joints, mean (SD)	1.33 (1.15)	1.00 (1.41)	6.28 (4.49)	18.70 (6.68)	<0.001	0.0
Number of swollen joints, mean (SD)	5.00 (5.20)	7.25 (6.70)	6.90 (5.31)	16.59 (6.86)	<0.001	0.0
Patient global assessment, mean (SD)	2.50 (2.29)	5.38 (1.80)	5.70 (2.26)	6.36 (1.91)	0.032	8.6
Physician global assessment, mean (SD)	4.07 (1.10)	5.50 (2.08)	5.80 (1.70)	6.72 (1.41)	0.019	0.0
Serology
Seropositive, N (%)	3 (100.0)	3 (75.0)	24 (82.8)	23 (85.2)	0.831	1.4
RF+, N (%)	3 (100.0)	1 (25.0)	20 (69.0)	20 (76.9)	0.120	2.9
anti-CCP+, N (%)	3 (100.0)	3 (75.0)	21 (72.4)	21 (77.8)	0.752	1.4
anti-CCP+ (u/mL), mean (SD)	247.67 (80.83)	137.62 (130.32)	181.00 (211.69)	174.89 (109.79)	0.854	0.0
Comorbidity, N (%)	1 (33.3)	3 (75.0)	8 (27.6)	13 (48.1)	0.194	0.0
Histology, mean (SD)
Krenn lining	1.00 (0.00)	1.50 (0.58)	0.93 (0.65)	0.96 (0.46)	0.312	5.7
Krenn inflammation	2.00 (1.00)	2.00 (0.82)	1.79 (1.03)	1.81 (0.98)	0.966	4.3
Density	1.56 (0.51)	1.75 (0.50)	1.56 (0.72)	1.61 (0.70)	0.964	1.4
Aggregates	2.00 (1.73)	1.00 (1.15)	1.25 (1.29)	1.33 (1.21)	0.754	1.4
Pathotype	2.67 (0.58)	2.50 (0.58)	2.32 (0.67)	2.33 (0.73)	0.831	1.4
Note: Comorbidities include diabetes, cardiovascular disease, pulmonary disease, autoimmune thyroid disease, inflammatory bowel disease, psoriasis, multiple sclerosis, and systemic lupus erythematosus (SLE).
P-values are from one-way ANOVAs for continuous variables and chi-squared tests for binary variables.
