## Supplementary tables for "Cellular deconstruction of inflamed synovium defines diverse inflammatory phenotypes in rheumatoid arthritis": Supplementary_table2.xlsx

### Sheet: Sheet1
Supplementary Table 2: Antibodies used for CITE-seq panel
Category	Barcode	Specificity	Clone	Barcode Sequence	Per sample	Vendor
TotalSeq™-A	0155	CD107a (LAMP-1)	H4A3	CAGCCCACTGCAATA	1/5 DILUTION (0.2ug)	BioLegend
TotalSeq™-A	0165	CD314 (NKG2D)	1D11	CGTGTTTGTTCCTCA	1/5 DILUTION (0.2ug)	BioLegend
TotalSeq™-A	0050	CD19	HIB19	CTGGGCAATTACTCG	1/5 DILUTION (0.2ug)	BioLegend
TotalSeq™-A	0080	CD8a	RPA-T8	GCTGCGCTTTCCATT	1/5 DILUTION (0.2ug)	BioLegend
TotalSeq™-A	0181	CD21	Bu32	AACCTAGTAGTTCGG	1/5 DILUTION (0.2ug)	BioLegend
TotalSeq™-A	0375	IgG Fc	M1310G05	CTGGAGCGATTAGAA	1/5 DILUTION (0.2ug)	BioLegend
TotalSeq™-A	0597	CD209 (DC-SIGN)	9E9A8	TCACTGGACACTTAA	1/5 DILUTION (0.2ug)	BioLegend
TotalSeq™-A	0132	EGFR	AY13	GCTTAACATTGGCAC	1/5 DILUTION (0.2ug)	BioLegend
TotalSeq™-A	0143	CD196 (CCR6)	G034E3	GATCCCTTTGTCACT	1/5 DILUTION (0.2ug)	BioLegend
TotalSeq™-A	0160	CD1c	L161	GAGCTACTTCACTCG	1/5 DILUTION (0.2ug)	BioLegend
TotalSeq™-A	0362	CD309 (VEGFR2)	7D4-6	TTCACGCAGTAAGAT	1/5 DILUTION (0.2ug)	BioLegend
TotalSeq™-A	0390	CD127 (IL-7Rα)	A019D5	GTGTGTTGTCCTATG	1/5 DILUTION (0.2ug)	BioLegend
TotalSeq™-A	0008	CD273 (B7-DC, PD-L2)	24F.10C12	TCAACGCTTGGCTAG	1/5 DILUTION (0.2ug)	BioLegend
TotalSeq™-A	0805	CD226 (DNAM-1)	TX25	AGACCAACTCATTCA	1/5 DILUTION (0.2ug)	BioLegend
TotalSeq™-A	0171	CD278 (ICOS)	C398.4A	CGCGCACCCATTAAA	1/5 DILUTION (0.2ug)	BioLegend
TotalSeq™-A	0219	CD119 (IFN-γ R α chain)	GIR-208	TGTGTATTCCCTTGT	1/5 DILUTION (0.2ug)	BioLegend
TotalSeq™-A	0007	CD274 (B7-H1, PD-L1)	29E.2A3	GTTGTCCGACAATAC	1/5 DILUTION (0.2ug)	BioLegend
TotalSeq™-A	0034	CD3	UCHT1	CTCATTGTAACTCCT	1/5 DILUTION (0.2ug)	BioLegend
TotalSeq™-A	0383	CD55	JS11	GCTCATTACCCATTA	1/5 DILUTION (0.2ug)	BioLegend
TotalSeq™-A	0136	IgM	MHM-88	TAGCGAGCCCGTATA	1/5 DILUTION (0.2ug)	BioLegend
TotalSeq™-A	0023	CD155 (PVR)	SKII.4	ATCACATCGTTGCCA	1ug	BioLegend
TotalSeq™-A	0024	CD112 (Nectin-2)	TX31	AACCTTCCGTCTAAG	1ug	BioLegend
TotalSeq™-A	0045	CD4	SK3	GAGGTTAGTGATGGA	1ug	BioLegend
TotalSeq™-A	0053	CD11c	S-HCL-3	TACGCCTATAACTTG	1ug	BioLegend
TotalSeq™-A	0054	CD34	581	GCAGAAATCTCCCTT	1ug	BioLegend
TotalSeq™-A	0060	CD90 (Thy1)	5E10	GCATTGTACGATTCA	1ug	BioLegend
TotalSeq™-A	0063	CD45RA	HI100	TCAATCCTTCCGCTT	1ug	BioLegend
TotalSeq™-A	0083	CD16	3G8	AAGTTCACTCTTTGC	1ug	BioLegend
TotalSeq™-A	0087	CD45RO	UCHL1	CTCCGAATCATGTTG	1ug	BioLegend
TotalSeq™-A	0100	CD20	2H7	TTCTGGGTCCCTAGA	1ug	BioLegend
TotalSeq™-A	0127	Podoplanin	NC-08	GGTTACTCGTTGTGT	1ug	BioLegend
TotalSeq™-A	0128	CD140a (PDGFRα)	16A1	ATGCGCCGAGAATTA	1ug	BioLegend
TotalSeq™-A	0134	CD146	P1H12	CCTTGGATAACATCA	1ug	BioLegend
TotalSeq™-A	0141	CD195 (CCR5)	J418F1	CCAAAGTAAGAGCCA	1ug	BioLegend
TotalSeq™-A	0146	CD69	FN50	GTCTCTTGGCTTAAA	1ug	BioLegend
TotalSeq™-A	0149	CD161	HP-3G10	GTACGCAGTCCTTCT	1ug	BioLegend
TotalSeq™-A	0159	HLA-DR	L243	AATAGCGAGCAAGTA	1ug	BioLegend
TotalSeq™-A	0162	CD64	10.1	AAGTATGCCCTACGA	1ug	BioLegend
TotalSeq™-A	0180	CD24	ML5	AGATTCCTTCGTGTT	1ug	BioLegend
TotalSeq™-A	0242	CD192 (CCR2)	K036C2	GAGTTCCCTTACCTG	1ug	BioLegend
TotalSeq™-A	0358	CD163	GHI/61	GCTTCTCCTTCCTTA	1ug	BioLegend
TotalSeq™-A	0073	CD44	IM7	TGGCTTCAGGTCCTA	1ug	BioLegend
TotalSeq™-A	0163	CD141 (Thrombomodulin)	M80	GGATAACCGCGCTTT	1ug	BioLegend
TotalSeq™-A	0191	CD27	LG.3A10	CAAGGTATGTCACTG	1ug	BioLegend
TotalSeq™-A	0205	CD206 (MMR)	15-2	TCAGAACGTCTAACT	1ug	BioLegend
TotalSeq™-A	0427	Folate Receptor β (FR-β)	94b/FOLR2	TGTGGCTAGTCAGTT	1ug	BioLegend
TotalSeq™-A	0048	CD45	2D1	TCCCTTGCGATTTAC	1ug	BioLegend
TotalSeq™-A	0124	CD31	WM59	ACCTTTATGCCACGG	1ug	BioLegend
TotalSeq™-A	0161	CD11b	ICRF44	GACAAGTGATCTGCA	1ug	BioLegend
TotalSeq™-A	0234	CD68	Y1/82A	CGGTGTTTGTAGCAA	1ug	BioLegend
TotalSeq™-A	0389	CD38	HIT2	TGTACCCGCTTGTGA	1ug	BioLegend
TotalSeq™-A	0400	CD144 (VE-Cadherin)	BV9	TCCACTCATTCTGTA	1ug	BioLegend
TotalSeq™-A	0406	CD304 (Neuropilin-1)	12C2	GGACTAAGTTTCGTT	1ug	BioLegend
TotalSeq™-A	0006	CD86	IT2.2	GTCTTTGTCAGTGCA	1ug	BioLegend
TotalSeq™-A	0088	CD279 (PD-1)	EH12.2H7	ACAGCGCCGTATTTA	1ug	BioLegend
TotalSeq™-A	0179	CX3CR1	K0124E1	AGTATCGTCTCTGGG	1ug	BioLegend
TotalSeq™-A	0047	CD56 (NCAM)	QA17A16	TCCTTTCCTGATAGG	1ug	BioLegend
TotalSeq™-A	0081	CD14	63D3	TCTCAGACCTCCGTA	1ug	BioLegend
