## Supplementary tables for "Cellular deconstruction of inflamed synovium defines diverse inflammatory phenotypes in rheumatoid arthritis": Supplementary_table3.xlsx

### Sheet: Sheet1
Supplementary Table 3: Antibodies used in flow cytometry panel
Marker	Clone	Vendor
CD146	P1H12	BioLegend
CD8	SK1	BioLegend
CD3	UCHT1	BioLegend
PD-1	EH12.2H7	BioLegend
HLA-DR	L234	BioLegend
CD19	HIB19	BioLegend
CD45	HI30	BioLegend
CD11c	3.9	BioLegend
CD27	M-T271	BioLegend
CD14	M5E2	BioLegend
CD90	5E10	BioLegend
CD4	OKT4	BioLegend
CD31	WM59	BioLegend
