## Supplementary tables for "Cellular deconstruction of inflamed synovium defines diverse inflammatory phenotypes in rheumatoid arthritis": Supplementary_table4.xlsx

### Sheet: Supplementary_table4
Supplementary table 4. Proportions of cell types within each CTAP compared with the proportions across all samples.
CTAP	Endothelial	Stromal	Myeloid	T cell	B cell	NK cell
EFM	0.29	0.28	0.29	0.11	0.01	0.02
F	0.1	0.51	0.17	0.14	0.06	0.02
M	0.08	0.11	0.44	0.26	0.09	0.03
TB	0.04	0.06	0.11	0.5	0.23	0.05
TF	0.05	0.3	0.07	0.44	0.1	0.03
TM	0.08	0.06	0.27	0.48	0.08	0.03
Overall	0.11	0.22	0.25	0.3	0.1	0.03
