## Supplementary tables for "Cellular deconstruction of inflamed synovium defines diverse inflammatory phenotypes in rheumatoid arthritis": Supplementary_table5.xlsx

### Sheet: sheet 1
Supplementary Table 5. Examination of identified RA expanded clusters from Zhang, et al, 2019 in the single-cell dataset from this study. ﻿
95% confidence interval (CI) for the odds ratio (OR) and one-sided MASC (﻿mixed-effects modeling of associations) p-value are shown.
Zhang, et al, 2019 (phase 1)		this study (phase 2)
Pre-identified RA expanded clusters	# cells	Matched clusters	# cells	RA vs OA		Leukocyte-rich RA vs Leukocyte-poor RA and OA
defined by Leukocyte-rich RA vs Leukocyte-poor RA and OA				Odds Ratio (CI)	MASC p-value	Odds Ratio (CI)	MASC p-value
HLA+ fibroblast (SC-F2)	719	F-5, F-8	6860	2.7 (1.1-6.9)	0.04	3.3 (1.9-5.8)	5e-05
Tph/Tfh (SC-T3)	70	T-3, T-7	8966	1.9 (1.0-3.6)	0.04	1.63 (1.1-2.4)	0.01
ABCs (SC-B3)	48	B-5	1965	2.5 (1.3-4.9)	0.008	1.9 (1.2-2.9)	0.005
IL1B+ (SC-M1)	349	M-1, M-7, M-8, M-14	21219	1.6 (0.9-2.9)	0.06	3.1 (1.9-5.1)	0.0001
IFN-activated (SC-M4)	71	M-6	1715	2.9 (1.6-5.3)	0.002	2.4 (1.6-3.5)	3e-05
