## Supplementary tables for "Cellular deconstruction of inflamed synovium defines diverse inflammatory phenotypes in rheumatoid arthritis": Supplementary_table6.xlsx

### Sheet: median_perc_cluster_CTAP
Supplementary Table 6. Each identified single-cell cluster's median proportion across samples within each CTAP.
Cell type	Cluster	RA CTAP	Median % cluster in CTAP
T cell	T-0: CD4+ IL7R+ memory	EFM	9.01961
T cell	T-0: CD4+ IL7R+ memory	F	12.6569
T cell	T-0: CD4+ IL7R+ memory	M	9.22238
T cell	T-0: CD4+ IL7R+ memory	OA	12.5809
T cell	T-0: CD4+ IL7R+ memory	TB	13.1471
T cell	T-0: CD4+ IL7R+ memory	TF	9.15549
T cell	T-0: CD4+ IL7R+ memory	TM	9.67207
T cell	T-10: CD4+ OX40+NR3C1+	EFM	2.7027
T cell	T-10: CD4+ OX40+NR3C1+	F	2.82427
T cell	T-10: CD4+ OX40+NR3C1+	M	2.83675
T cell	T-10: CD4+ OX40+NR3C1+	OA	2.50078
T cell	T-10: CD4+ OX40+NR3C1+	TB	2.9519
T cell	T-10: CD4+ OX40+NR3C1+	TF	2.55697
T cell	T-10: CD4+ OX40+NR3C1+	TM	2.46255
T cell	T-11: CD4+ CD146+ memory	EFM	2.32558
T cell	T-11: CD4+ CD146+ memory	F	2.94118
T cell	T-11: CD4+ CD146+ memory	M	2.23931
T cell	T-11: CD4+ CD146+ memory	OA	2.101
T cell	T-11: CD4+ CD146+ memory	TB	2.1715
T cell	T-11: CD4+ CD146+ memory	TF	1.43761
T cell	T-11: CD4+ CD146+ memory	TM	1.77878
T cell	T-12: CD4+ GNLY+	EFM	0
T cell	T-12: CD4+ GNLY+	F	0.862999
T cell	T-12: CD4+ GNLY+	M	0.589223
T cell	T-12: CD4+ GNLY+	OA	1.08012
T cell	T-12: CD4+ GNLY+	TB	0.547105
T cell	T-12: CD4+ GNLY+	TF	2.76404
T cell	T-12: CD4+ GNLY+	TM	0.745529
T cell	T-13: CD8+ GZMK/B+ memory	EFM	10.8108
T cell	T-13: CD8+ GZMK/B+ memory	F	7.00637
T cell	T-13: CD8+ GZMK/B+ memory	M	9.92303
T cell	T-13: CD8+ GZMK/B+ memory	OA	4.32192
T cell	T-13: CD8+ GZMK/B+ memory	TB	5.23025
T cell	T-13: CD8+ GZMK/B+ memory	TF	8.29198
T cell	T-13: CD8+ GZMK/B+ memory	TM	9.38204
T cell	T-14: CD8+ GZMK+ memory	EFM	7.04376
T cell	T-14: CD8+ GZMK+ memory	F	5.28846
T cell	T-14: CD8+ GZMK+ memory	M	6.58217
T cell	T-14: CD8+ GZMK+ memory	OA	4.20698
T cell	T-14: CD8+ GZMK+ memory	TB	5.65875
T cell	T-14: CD8+ GZMK+ memory	TF	6.52951
T cell	T-14: CD8+ GZMK+ memory	TM	7.10108
T cell	T-15: CD8+ GZMB+/TEMRA	EFM	2.34792
T cell	T-15: CD8+ GZMB+/TEMRA	F	4.25894
T cell	T-15: CD8+ GZMB+/TEMRA	M	3.09288
T cell	T-15: CD8+ GZMB+/TEMRA	OA	13.3366
T cell	T-15: CD8+ GZMB+/TEMRA	TB	2.10563
T cell	T-15: CD8+ GZMB+/TEMRA	TF	7.29004
T cell	T-15: CD8+ GZMB+/TEMRA	TM	2.55531
T cell	T-16: CD8+ CD45ROlow/naive	EFM	2.56137
T cell	T-16: CD8+ CD45ROlow/naive	F	4.24528
T cell	T-16: CD8+ CD45ROlow/naive	M	4.6929
T cell	T-16: CD8+ CD45ROlow/naive	OA	3.62044
T cell	T-16: CD8+ CD45ROlow/naive	TB	4.45285
T cell	T-16: CD8+ CD45ROlow/naive	TF	5.06951
T cell	T-16: CD8+ CD45ROlow/naive	TM	5.39602
T cell	T-17: CD8+ activated/NK-like	EFM	0.640342
T cell	T-17: CD8+ activated/NK-like	F	0.636943
T cell	T-17: CD8+ activated/NK-like	M	0.72088
T cell	T-17: CD8+ activated/NK-like	OA	0.424627
T cell	T-17: CD8+ activated/NK-like	TB	0.524548
T cell	T-17: CD8+ activated/NK-like	TF	0.625344
T cell	T-17: CD8+ activated/NK-like	TM	0.649081
T cell	T-18: Proliferating	EFM	1.62602
T cell	T-18: Proliferating	F	1.53322
T cell	T-18: Proliferating	M	2.61054
T cell	T-18: Proliferating	OA	0.690482
T cell	T-18: Proliferating	TB	1.42107
T cell	T-18: Proliferating	TF	1.74648
T cell	T-18: Proliferating	TM	1.72096
T cell	T-19: MT-high (low quality)	EFM	2.32558
T cell	T-19: MT-high (low quality)	F	1.96078
T cell	T-19: MT-high (low quality)	M	1.83395
T cell	T-19: MT-high (low quality)	OA	2.6385
T cell	T-19: MT-high (low quality)	TB	1.83454
T cell	T-19: MT-high (low quality)	TF	1.45392
T cell	T-19: MT-high (low quality)	TM	1.79026
T cell	T-1: CD4+ CD161+ memory	EFM	7.62712
T cell	T-1: CD4+ CD161+ memory	F	11.4347
T cell	T-1: CD4+ CD161+ memory	M	8.0242
T cell	T-1: CD4+ CD161+ memory	OA	11.8463
T cell	T-1: CD4+ CD161+ memory	TB	9.99731
T cell	T-1: CD4+ CD161+ memory	TF	7.80887
T cell	T-1: CD4+ CD161+ memory	TM	8.09893
T cell	T-20: CD38+	EFM	0.392157
T cell	T-20: CD38+	F	0.235849
T cell	T-20: CD38+	M	0.617079
T cell	T-20: CD38+	OA	0.33077
T cell	T-20: CD38+	TB	0.535593
T cell	T-20: CD38+	TF	0.779254
T cell	T-20: CD38+	TM	0.357783
T cell	T-21: Innate-like	EFM	1.56863
T cell	T-21: Innate-like	F	2.29983
T cell	T-21: Innate-like	M	1.46588
T cell	T-21: Innate-like	OA	1.94186
T cell	T-21: Innate-like	TB	1.14042
T cell	T-21: Innate-like	TF	1.24481
T cell	T-21: Innate-like	TM	1.49122
T cell	T-22: Vdelta1	EFM	2.54237
T cell	T-22: Vdelta1	F	1.94175
T cell	T-22: Vdelta1	M	2.77637
T cell	T-22: Vdelta1	OA	2.69785
T cell	T-22: Vdelta1	TB	2.34608
T cell	T-22: Vdelta1	TF	2.87334
T cell	T-22: Vdelta1	TM	2.07436
T cell	T-23: Vdelta2	EFM	0
T cell	T-23: Vdelta2	F	0.636943
T cell	T-23: Vdelta2	M	0.889879
T cell	T-23: Vdelta2	OA	0.553626
T cell	T-23: Vdelta2	TB	1.0377
T cell	T-23: Vdelta2	TF	1.01076
T cell	T-23: Vdelta2	TM	0.848303
T cell	T-2: CD4+ IL7R+CCR5+ memory	EFM	6.27451
T cell	T-2: CD4+ IL7R+CCR5+ memory	F	7.21154
T cell	T-2: CD4+ IL7R+CCR5+ memory	M	6.40883
T cell	T-2: CD4+ IL7R+CCR5+ memory	OA	8.03186
T cell	T-2: CD4+ IL7R+CCR5+ memory	TB	7.54017
T cell	T-2: CD4+ IL7R+CCR5+ memory	TF	5.90894
T cell	T-2: CD4+ IL7R+CCR5+ memory	TM	7.66321
T cell	T-3: CD4+ Tfh/Tph	EFM	4.06504
T cell	T-3: CD4+ Tfh/Tph	F	3.44403
T cell	T-3: CD4+ Tfh/Tph	M	5.65485
T cell	T-3: CD4+ Tfh/Tph	OA	2.30603
T cell	T-3: CD4+ Tfh/Tph	TB	7.89731
T cell	T-3: CD4+ Tfh/Tph	TF	3.54724
T cell	T-3: CD4+ Tfh/Tph	TM	6.51306
T cell	T-4: CD4+ naive	EFM	2.02775
T cell	T-4: CD4+ naive	F	3.55987
T cell	T-4: CD4+ naive	M	2.76391
T cell	T-4: CD4+ naive	OA	1.74554
T cell	T-4: CD4+ naive	TB	4.50647
T cell	T-4: CD4+ naive	TF	6.56765
T cell	T-4: CD4+ naive	TM	2.18256
T cell	T-5: CD4+ GZMK+ memory	EFM	4.26894
T cell	T-5: CD4+ GZMK+ memory	F	4.90196
T cell	T-5: CD4+ GZMK+ memory	M	5.71468
T cell	T-5: CD4+ GZMK+ memory	OA	3.65168
T cell	T-5: CD4+ GZMK+ memory	TB	3.24096
T cell	T-5: CD4+ GZMK+ memory	TF	4.63105
T cell	T-5: CD4+ GZMK+ memory	TM	4.09679
T cell	T-6: CD4+ memory	EFM	4.05405
T cell	T-6: CD4+ memory	F	4.51448
T cell	T-6: CD4+ memory	M	3.18726
T cell	T-6: CD4+ memory	OA	2.57182
T cell	T-6: CD4+ memory	TB	3.51189
T cell	T-6: CD4+ memory	TF	3.5861
T cell	T-6: CD4+ memory	TM	3.96422
T cell	T-7: CD4+ Tph	EFM	2.32558
T cell	T-7: CD4+ Tph	F	1.88679
T cell	T-7: CD4+ Tph	M	2.93083
T cell	T-7: CD4+ Tph	OA	1.26511
T cell	T-7: CD4+ Tph	TB	2.80095
T cell	T-7: CD4+ Tph	TF	1.75284
T cell	T-7: CD4+ Tph	TM	2.59552
T cell	T-8: CD4+ CD25-high Treg	EFM	2.32558
T cell	T-8: CD4+ CD25-high Treg	F	2.89608
T cell	T-8: CD4+ CD25-high Treg	M	4.24698
T cell	T-8: CD4+ CD25-high Treg	OA	1.44505
T cell	T-8: CD4+ CD25-high Treg	TB	3.17032
T cell	T-8: CD4+ CD25-high Treg	TF	2.70173
T cell	T-8: CD4+ CD25-high Treg	TM	3.30065
T cell	T-9: CD4+ CD25-low Treg	EFM	3.38983
T cell	T-9: CD4+ CD25-low Treg	F	3.0205
T cell	T-9: CD4+ CD25-low Treg	M	3.04187
T cell	T-9: CD4+ CD25-low Treg	OA	1.50377
T cell	T-9: CD4+ CD25-low Treg	TB	2.52007
T cell	T-9: CD4+ CD25-low Treg	TF	2.81079
T cell	T-9: CD4+ CD25-low Treg	TM	1.82484
B/plasma cell	B-0: CD24+CD27+CD11b+ switched memory	EFM	13.7738
B/plasma cell	B-0: CD24+CD27+CD11b+ switched memory	F	22.9613
B/plasma cell	B-0: CD24+CD27+CD11b+ switched memory	M	24.0408
B/plasma cell	B-0: CD24+CD27+CD11b+ switched memory	OA	34.4578
B/plasma cell	B-0: CD24+CD27+CD11b+ switched memory	TB	22.6237
B/plasma cell	B-0: CD24+CD27+CD11b+ switched memory	TF	20.0944
B/plasma cell	B-0: CD24+CD27+CD11b+ switched memory	TM	14.6035
B/plasma cell	B-0: CD24+CD27+CD11b+ switched memory	NA	17.8275
B/plasma cell	B-1: CD24++CD27+IgM+ unswitched memory	EFM	2.12766
B/plasma cell	B-1: CD24++CD27+IgM+ unswitched memory	F	8.49282
B/plasma cell	B-1: CD24++CD27+IgM+ unswitched memory	M	11.1103
B/plasma cell	B-1: CD24++CD27+IgM+ unswitched memory	OA	27.4336
B/plasma cell	B-1: CD24++CD27+IgM+ unswitched memory	TB	13.4751
B/plasma cell	B-1: CD24++CD27+IgM+ unswitched memory	TF	8.89777
B/plasma cell	B-1: CD24++CD27+IgM+ unswitched memory	TM	6.77784
B/plasma cell	B-1: CD24++CD27+IgM+ unswitched memory	NA	7.79436
B/plasma cell	B-2: IgM+IgD+TCL1A+ naive	EFM	10.461
B/plasma cell	B-2: IgM+IgD+TCL1A+ naive	F	18.1762
B/plasma cell	B-2: IgM+IgD+TCL1A+ naive	M	13.6364
B/plasma cell	B-2: IgM+IgD+TCL1A+ naive	OA	20.1835
B/plasma cell	B-2: IgM+IgD+TCL1A+ naive	TB	24.3008
B/plasma cell	B-2: IgM+IgD+TCL1A+ naive	TF	23.0323
B/plasma cell	B-2: IgM+IgD+TCL1A+ naive	TM	17.0353
B/plasma cell	B-2: IgM+IgD+TCL1A+ naive	NA	5.01658
B/plasma cell	B-3: IgM+IgD+CD1c+ MZ-like	EFM	0
B/plasma cell	B-3: IgM+IgD+CD1c+ MZ-like	F	3.17703
B/plasma cell	B-3: IgM+IgD+CD1c+ MZ-like	M	6.6211
B/plasma cell	B-3: IgM+IgD+CD1c+ MZ-like	OA	9.03614
B/plasma cell	B-3: IgM+IgD+CD1c+ MZ-like	TB	11.6628
B/plasma cell	B-3: IgM+IgD+CD1c+ MZ-like	TF	12.0513
B/plasma cell	B-3: IgM+IgD+CD1c+ MZ-like	TM	9.34486
B/plasma cell	B-3: IgM+IgD+CD1c+ MZ-like	NA	0
B/plasma cell	B-4: AID+BCL6+ GC-like	EFM	0
B/plasma cell	B-4: AID+BCL6+ GC-like	F	0
B/plasma cell	B-4: AID+BCL6+ GC-like	M	0
B/plasma cell	B-4: AID+BCL6+ GC-like	OA	0.361446
B/plasma cell	B-4: AID+BCL6+ GC-like	TB	0.277782
B/plasma cell	B-4: AID+BCL6+ GC-like	TF	0.067659
B/plasma cell	B-4: AID+BCL6+ GC-like	TM	0.0840336
B/plasma cell	B-4: AID+BCL6+ GC-like	NA	0
B/plasma cell	B-5: CD11c+LAMP1+ ABC	EFM	7.38095
B/plasma cell	B-5: CD11c+LAMP1+ ABC	F	3.92976
B/plasma cell	B-5: CD11c+LAMP1+ ABC	M	7.94783
B/plasma cell	B-5: CD11c+LAMP1+ ABC	OA	1.68675
B/plasma cell	B-5: CD11c+LAMP1+ ABC	TB	4.5358
B/plasma cell	B-5: CD11c+LAMP1+ ABC	TF	6.27696
B/plasma cell	B-5: CD11c+LAMP1+ ABC	TM	7.67864
B/plasma cell	B-5: CD11c+LAMP1+ ABC	NA	10.7794
B/plasma cell	B-6: IgM+ plasma	EFM	5.01253
B/plasma cell	B-6: IgM+ plasma	F	4.3517
B/plasma cell	B-6: IgM+ plasma	M	4.33695
B/plasma cell	B-6: IgM+ plasma	OA	1.14679
B/plasma cell	B-6: IgM+ plasma	TB	2.59794
B/plasma cell	B-6: IgM+ plasma	TF	2.83455
B/plasma cell	B-6: IgM+ plasma	TM	11.5825
B/plasma cell	B-6: IgM+ plasma	NA	21.8905
B/plasma cell	B-7: HLA-DR+IgG+ plasmablast	EFM	4.75924
B/plasma cell	B-7: HLA-DR+IgG+ plasmablast	F	1.77301
B/plasma cell	B-7: HLA-DR+IgG+ plasmablast	M	6.43885
B/plasma cell	B-7: HLA-DR+IgG+ plasmablast	OA	0.963855
B/plasma cell	B-7: HLA-DR+IgG+ plasmablast	TB	2.94062
B/plasma cell	B-7: HLA-DR+IgG+ plasmablast	TF	3.17259
B/plasma cell	B-7: HLA-DR+IgG+ plasmablast	TM	7.30405
B/plasma cell	B-7: HLA-DR+IgG+ plasmablast	NA	5.01658
B/plasma cell	B-8: IgG1+IgG3+ plasma	EFM	48.4043
B/plasma cell	B-8: IgG1+IgG3+ plasma	F	12.1533
B/plasma cell	B-8: IgG1+IgG3+ plasma	M	13.547
B/plasma cell	B-8: IgG1+IgG3+ plasma	OA	4.24615
B/plasma cell	B-8: IgG1+IgG3+ plasma	TB	6.57678
B/plasma cell	B-8: IgG1+IgG3+ plasma	TF	17.9853
B/plasma cell	B-8: IgG1+IgG3+ plasma	TM	15.5885
B/plasma cell	B-8: IgG1+IgG3+ plasma	NA	31.675
NK cell	NK-0: CD56dim CD16+ IFNG-	EFM	6.52832
NK cell	NK-0: CD56dim CD16+ IFNG-	F	16.6667
NK cell	NK-0: CD56dim CD16+ IFNG-	M	3.73573
NK cell	NK-0: CD56dim CD16+ IFNG-	OA	20
NK cell	NK-0: CD56dim CD16+ IFNG-	TB	15.1896
NK cell	NK-0: CD56dim CD16+ IFNG-	TF	25.8464
NK cell	NK-0: CD56dim CD16+ IFNG-	TM	10.3276
NK cell	NK-0: CD56dim CD16+ IFNG-	NA	0
NK cell	NK-10: PCNA+ Proliferating	EFM	0
NK cell	NK-10: PCNA+ Proliferating	F	0
NK cell	NK-10: PCNA+ Proliferating	M	1.66713
NK cell	NK-10: PCNA+ Proliferating	OA	1.02041
NK cell	NK-10: PCNA+ Proliferating	TB	1.042
NK cell	NK-10: PCNA+ Proliferating	TF	1.24248
NK cell	NK-10: PCNA+ Proliferating	TM	0.995491
NK cell	NK-10: PCNA+ Proliferating	NA	0
NK cell	NK-11: MKI67+ Proliferating	EFM	0
NK cell	NK-11: MKI67+ Proliferating	F	0
NK cell	NK-11: MKI67+ Proliferating	M	0.588253
NK cell	NK-11: MKI67+ Proliferating	OA	0
NK cell	NK-11: MKI67+ Proliferating	TB	0
NK cell	NK-11: MKI67+ Proliferating	TF	0.12285
NK cell	NK-11: MKI67+ Proliferating	TM	1.59924
NK cell	NK-11: MKI67+ Proliferating	NA	0
NK cell	NK-12: IL7R+ ILC	EFM	9.62572
NK cell	NK-12: IL7R+ ILC	F	12.5
NK cell	NK-12: IL7R+ ILC	M	6.64216
NK cell	NK-12: IL7R+ ILC	OA	29.0909
NK cell	NK-12: IL7R+ ILC	TB	7.36229
NK cell	NK-12: IL7R+ ILC	TF	3.18898
NK cell	NK-12: IL7R+ ILC	TM	10.882
NK cell	NK-12: IL7R+ ILC	NA	29.0323
NK cell	NK-13: IL7R+CD161+ ILC	EFM	5.94466
NK cell	NK-13: IL7R+CD161+ ILC	F	3.63636
NK cell	NK-13: IL7R+CD161+ ILC	M	0
NK cell	NK-13: IL7R+CD161+ ILC	OA	0
NK cell	NK-13: IL7R+CD161+ ILC	TB	0.243902
NK cell	NK-13: IL7R+CD161+ ILC	TF	0.766534
NK cell	NK-13: IL7R+CD161+ ILC	TM	0.621118
NK cell	NK-13: IL7R+CD161+ ILC	NA	6.45161
NK cell	NK-1: CD56dim CD16+ IFNG+CD160+	EFM	2.34071
NK cell	NK-1: CD56dim CD16+ IFNG+CD160+	F	25
NK cell	NK-1: CD56dim CD16+ IFNG+CD160+	M	4.80266
NK cell	NK-1: CD56dim CD16+ IFNG+CD160+	OA	10.9091
NK cell	NK-1: CD56dim CD16+ IFNG+CD160+	TB	5.47108
NK cell	NK-1: CD56dim CD16+ IFNG+CD160+	TF	33.628
NK cell	NK-1: CD56dim CD16+ IFNG+CD160+	TM	3.26318
NK cell	NK-1: CD56dim CD16+ IFNG+CD160+	NA	0
NK cell	NK-2: CD56dim CD16+ IFNG+CD160-	EFM	0
NK cell	NK-2: CD56dim CD16+ IFNG+CD160-	F	0
NK cell	NK-2: CD56dim CD16+ IFNG+CD160-	M	1.2605
NK cell	NK-2: CD56dim CD16+ IFNG+CD160-	OA	0
NK cell	NK-2: CD56dim CD16+ IFNG+CD160-	TB	0
NK cell	NK-2: CD56dim CD16+ IFNG+CD160-	TF	18.4635
NK cell	NK-2: CD56dim CD16+ IFNG+CD160-	TM	0
NK cell	NK-2: CD56dim CD16+ IFNG+CD160-	NA	0
NK cell	NK-3: CD56dim CD16+ GZMB-	EFM	0
NK cell	NK-3: CD56dim CD16+ GZMB-	F	0
NK cell	NK-3: CD56dim CD16+ GZMB-	M	0
NK cell	NK-3: CD56dim CD16+ GZMB-	OA	0
NK cell	NK-3: CD56dim CD16+ GZMB-	TB	0
NK cell	NK-3: CD56dim CD16+ GZMB-	TF	0.743082
NK cell	NK-3: CD56dim CD16+ GZMB-	TM	0
NK cell	NK-3: CD56dim CD16+ GZMB-	NA	0
NK cell	NK-4: CD56bright CD16- GZMA+CD160+	EFM	9.82027
NK cell	NK-4: CD56bright CD16- GZMA+CD160+	F	1.40105
NK cell	NK-4: CD56bright CD16- GZMA+CD160+	M	11.7645
NK cell	NK-4: CD56bright CD16- GZMA+CD160+	OA	0
NK cell	NK-4: CD56bright CD16- GZMA+CD160+	TB	19.6472
NK cell	NK-4: CD56bright CD16- GZMA+CD160+	TF	2.02447
NK cell	NK-4: CD56bright CD16- GZMA+CD160+	TM	20.3416
NK cell	NK-4: CD56bright CD16- GZMA+CD160+	NA	14.2857
NK cell	NK-5: CD56bright CD16- GZMA+CD69+	EFM	4.7619
NK cell	NK-5: CD56bright CD16- GZMA+CD69+	F	4.16667
NK cell	NK-5: CD56bright CD16- GZMA+CD69+	M	14.31
NK cell	NK-5: CD56bright CD16- GZMA+CD69+	OA	3.06122
NK cell	NK-5: CD56bright CD16- GZMA+CD69+	TB	5.39571
NK cell	NK-5: CD56bright CD16- GZMA+CD69+	TF	5.03832
NK cell	NK-5: CD56bright CD16- GZMA+CD69+	TM	10.0414
NK cell	NK-5: CD56bright CD16- GZMA+CD69+	NA	14.2857
NK cell	NK-6: CD56bright CD16- GNLY+	EFM	15.8274
NK cell	NK-6: CD56bright CD16- GNLY+	F	0.700525
NK cell	NK-6: CD56bright CD16- GNLY+	M	10.3563
NK cell	NK-6: CD56bright CD16- GNLY+	OA	0
NK cell	NK-6: CD56bright CD16- GNLY+	TB	14.3137
NK cell	NK-6: CD56bright CD16- GNLY+	TF	1.6805
NK cell	NK-6: CD56bright CD16- GNLY+	TM	8.7619
NK cell	NK-6: CD56bright CD16- GNLY+	NA	16.129
NK cell	NK-7: CD56bright CD16- GNLY+CD69+	EFM	9.19118
NK cell	NK-7: CD56bright CD16- GNLY+CD69+	F	3.63636
NK cell	NK-7: CD56bright CD16- GNLY+CD69+	M	7.36728
NK cell	NK-7: CD56bright CD16- GNLY+CD69+	OA	2.04082
NK cell	NK-7: CD56bright CD16- GNLY+CD69+	TB	4.73787
NK cell	NK-7: CD56bright CD16- GNLY+CD69+	TF	2.84948
NK cell	NK-7: CD56bright CD16- GNLY+CD69+	TM	8.6875
NK cell	NK-7: CD56bright CD16- GNLY+CD69+	NA	7.69231
NK cell	NK-8: CD56bright CD16- IFN response	EFM	0
NK cell	NK-8: CD56bright CD16- IFN response	F	0
NK cell	NK-8: CD56bright CD16- IFN response	M	0
NK cell	NK-8: CD56bright CD16- IFN response	OA	0
NK cell	NK-8: CD56bright CD16- IFN response	TB	0
NK cell	NK-8: CD56bright CD16- IFN response	TF	0
NK cell	NK-8: CD56bright CD16- IFN response	TM	0
NK cell	NK-8: CD56bright CD16- IFN response	NA	0
NK cell	NK-9: MT-high	EFM	5.50595
NK cell	NK-9: MT-high	F	3.63636
NK cell	NK-9: MT-high	M	3.02162
NK cell	NK-9: MT-high	OA	2.10526
NK cell	NK-9: MT-high	TB	4.49842
NK cell	NK-9: MT-high	TF	2.80021
NK cell	NK-9: MT-high	TM	1.92662
NK cell	NK-9: MT-high	NA	0
Myeloid cell	M-0: MERTK+ SELENOP+ LYVE1+	EFM	34.7741
Myeloid cell	M-0: MERTK+ SELENOP+ LYVE1+	F	30.2274
Myeloid cell	M-0: MERTK+ SELENOP+ LYVE1+	M	12.6436
Myeloid cell	M-0: MERTK+ SELENOP+ LYVE1+	OA	15.9611
Myeloid cell	M-0: MERTK+ SELENOP+ LYVE1+	TB	10.3745
Myeloid cell	M-0: MERTK+ SELENOP+ LYVE1+	TF	9.42472
Myeloid cell	M-0: MERTK+ SELENOP+ LYVE1+	TM	9.24333
Myeloid cell	M-0: MERTK+ SELENOP+ LYVE1+	NA	16.6667
Myeloid cell	M-10: DC2	EFM	8.25147
Myeloid cell	M-10: DC2	F	7.22022
Myeloid cell	M-10: DC2	M	8.79266
Myeloid cell	M-10: DC2	OA	15.8688
Myeloid cell	M-10: DC2	TB	15.4569
Myeloid cell	M-10: DC2	TF	10.0981
Myeloid cell	M-10: DC2	TM	13.3543
Myeloid cell	M-10: DC2	NA	14.966
Myeloid cell	M-11: DC4	EFM	0.2457
Myeloid cell	M-11: DC4	F	1.29189
Myeloid cell	M-11: DC4	M	0.580758
Myeloid cell	M-11: DC4	OA	0.719424
Myeloid cell	M-11: DC4	TB	0.979576
Myeloid cell	M-11: DC4	TF	8.42054
Myeloid cell	M-11: DC4	TM	0.693367
Myeloid cell	M-11: DC4	NA	0
Myeloid cell	M-12: DC1	EFM	0.589391
Myeloid cell	M-12: DC1	F	1.23626
Myeloid cell	M-12: DC1	M	1.48
Myeloid cell	M-12: DC1	OA	1.42602
Myeloid cell	M-12: DC1	TB	3.77051
Myeloid cell	M-12: DC1	TF	1.43606
Myeloid cell	M-12: DC1	TM	2.67916
Myeloid cell	M-12: DC1	NA	0
Myeloid cell	M-13: pDC	EFM	0
Myeloid cell	M-13: pDC	F	0.137363
Myeloid cell	M-13: pDC	M	0.531688
Myeloid cell	M-13: pDC	OA	0.568182
Myeloid cell	M-13: pDC	TB	1.98356
Myeloid cell	M-13: pDC	TF	3.25119
Myeloid cell	M-13: pDC	TM	1.56977
Myeloid cell	M-13: pDC	NA	0.907029
Myeloid cell	M-14: LAMP3+	EFM	0.4914
Myeloid cell	M-14: LAMP3+	F	0.137363
Myeloid cell	M-14: LAMP3+	M	1.08852
Myeloid cell	M-14: LAMP3+	OA	0.478469
Myeloid cell	M-14: LAMP3+	TB	1.2503
Myeloid cell	M-14: LAMP3+	TF	0.514703
Myeloid cell	M-14: LAMP3+	TM	1.1932
Myeloid cell	M-14: LAMP3+	NA	1.13379
Myeloid cell	M-1: MERTK+ SELENOP+ LYVE1-	EFM	11.7647
Myeloid cell	M-1: MERTK+ SELENOP+ LYVE1-	F	10.3365
Myeloid cell	M-1: MERTK+ SELENOP+ LYVE1-	M	13.2804
Myeloid cell	M-1: MERTK+ SELENOP+ LYVE1-	OA	12.4427
Myeloid cell	M-1: MERTK+ SELENOP+ LYVE1-	TB	9.15167
Myeloid cell	M-1: MERTK+ SELENOP+ LYVE1-	TF	8.40541
Myeloid cell	M-1: MERTK+ SELENOP+ LYVE1-	TM	8.65468
Myeloid cell	M-1: MERTK+ SELENOP+ LYVE1-	NA	7.70975
Myeloid cell	M-2: MERTK+ S100A8+	EFM	11.7827
Myeloid cell	M-2: MERTK+ S100A8+	F	13.9398
Myeloid cell	M-2: MERTK+ S100A8+	M	7.93646
Myeloid cell	M-2: MERTK+ S100A8+	OA	16.1069
Myeloid cell	M-2: MERTK+ S100A8+	TB	5.94539
Myeloid cell	M-2: MERTK+ S100A8+	TF	6.81179
Myeloid cell	M-2: MERTK+ S100A8+	TM	7.51541
Myeloid cell	M-2: MERTK+ S100A8+	NA	14.5833
Myeloid cell	M-3: MERTK+ HBEGF+	EFM	3.42857
Myeloid cell	M-3: MERTK+ HBEGF+	F	3.97112
Myeloid cell	M-3: MERTK+ HBEGF+	M	4.29877
Myeloid cell	M-3: MERTK+ HBEGF+	OA	2.27273
Myeloid cell	M-3: MERTK+ HBEGF+	TB	1.4858
Myeloid cell	M-3: MERTK+ HBEGF+	TF	2.57702
Myeloid cell	M-3: MERTK+ HBEGF+	TM	3.48916
Myeloid cell	M-3: MERTK+ HBEGF+	NA	2.08333
Myeloid cell	M-4: SPP1+	EFM	10.5882
Myeloid cell	M-4: SPP1+	F	9.40654
Myeloid cell	M-4: SPP1+	M	18.8702
Myeloid cell	M-4: SPP1+	OA	6.47482
Myeloid cell	M-4: SPP1+	TB	10.3846
Myeloid cell	M-4: SPP1+	TF	10.4078
Myeloid cell	M-4: SPP1+	TM	13.8002
Myeloid cell	M-4: SPP1+	NA	13.1519
Myeloid cell	M-5: C1QA+	EFM	1.76817
Myeloid cell	M-5: C1QA+	F	5.28866
Myeloid cell	M-5: C1QA+	M	3.15403
Myeloid cell	M-5: C1QA+	OA	3.678
Myeloid cell	M-5: C1QA+	TB	5.65188
Myeloid cell	M-5: C1QA+	TF	4.00864
Myeloid cell	M-5: C1QA+	TM	4.46604
Myeloid cell	M-5: C1QA+	NA	12.5
Myeloid cell	M-6: STAT1+ CXCL10+	EFM	1.7199
Myeloid cell	M-6: STAT1+ CXCL10+	F	0.807428
Myeloid cell	M-6: STAT1+ CXCL10+	M	2.9568
Myeloid cell	M-6: STAT1+ CXCL10+	OA	0.63609
Myeloid cell	M-6: STAT1+ CXCL10+	TB	1.18557
Myeloid cell	M-6: STAT1+ CXCL10+	TF	1.27258
Myeloid cell	M-6: STAT1+ CXCL10+	TM	2.9502
Myeloid cell	M-6: STAT1+ CXCL10+	NA	1.13379
Myeloid cell	M-7: IL1B+ FCN1+	EFM	2.94695
Myeloid cell	M-7: IL1B+ FCN1+	F	5.41872
Myeloid cell	M-7: IL1B+ FCN1+	M	15.8197
Myeloid cell	M-7: IL1B+ FCN1+	OA	7.17703
Myeloid cell	M-7: IL1B+ FCN1+	TB	11.5257
Myeloid cell	M-7: IL1B+ FCN1+	TF	23.6076
Myeloid cell	M-7: IL1B+ FCN1+	TM	12.5999
Myeloid cell	M-7: IL1B+ FCN1+	NA	2.08333
Myeloid cell	M-8: PLCG2+	EFM	0.571429
Myeloid cell	M-8: PLCG2+	F	0.412088
Myeloid cell	M-8: PLCG2+	M	1.06364
Myeloid cell	M-8: PLCG2+	OA	0.694444
Myeloid cell	M-8: PLCG2+	TB	1.34687
Myeloid cell	M-8: PLCG2+	TF	0.843469
Myeloid cell	M-8: PLCG2+	TM	0.615789
Myeloid cell	M-8: PLCG2+	NA	1.11111
Myeloid cell	M-9: DC3	EFM	2.47878
Myeloid cell	M-9: DC3	F	1.44231
Myeloid cell	M-9: DC3	M	2.17775
Myeloid cell	M-9: DC3	OA	3.66412
Myeloid cell	M-9: DC3	TB	3.60023
Myeloid cell	M-9: DC3	TF	1.92737
Myeloid cell	M-9: DC3	TM	3.10769
Myeloid cell	M-9: DC3	NA	2.22222
Stromal cell	F-0: PRG4+ CLIC5+ lining	EFM	10.8216
Stromal cell	F-0: PRG4+ CLIC5+ lining	F	18.2464
Stromal cell	F-0: PRG4+ CLIC5+ lining	M	3.53964
Stromal cell	F-0: PRG4+ CLIC5+ lining	OA	23.8907
Stromal cell	F-0: PRG4+ CLIC5+ lining	TB	2.0144
Stromal cell	F-0: PRG4+ CLIC5+ lining	TF	10.6806
Stromal cell	F-0: PRG4+ CLIC5+ lining	TM	6.97871
Stromal cell	F-1: PRG4+ lining	EFM	5.21042
Stromal cell	F-1: PRG4+ lining	F	6.05096
Stromal cell	F-1: PRG4+ lining	M	4.06295
Stromal cell	F-1: PRG4+ lining	OA	8.96733
Stromal cell	F-1: PRG4+ lining	TB	1.43163
Stromal cell	F-1: PRG4+ lining	TF	3.77173
Stromal cell	F-1: PRG4+ lining	TM	4.35185
Stromal cell	F-2: CD34+ sublining	EFM	12.9747
Stromal cell	F-2: CD34+ sublining	F	15.6051
Stromal cell	F-2: CD34+ sublining	M	4.99362
Stromal cell	F-2: CD34+ sublining	OA	2.74267
Stromal cell	F-2: CD34+ sublining	TB	5.22269
Stromal cell	F-2: CD34+ sublining	TF	12.3437
Stromal cell	F-2: CD34+ sublining	TM	5.03399
Stromal cell	F-3: POSTN+ sublining	EFM	22.4449
Stromal cell	F-3: POSTN+ sublining	F	11.5077
Stromal cell	F-3: POSTN+ sublining	M	15.4826
Stromal cell	F-3: POSTN+ sublining	OA	8.94569
Stromal cell	F-3: POSTN+ sublining	TB	13.0375
Stromal cell	F-3: POSTN+ sublining	TF	16.0652
Stromal cell	F-3: POSTN+ sublining	TM	5.28936
Stromal cell	F-4: DKK3+ sublining	EFM	9.90991
Stromal cell	F-4: DKK3+ sublining	F	7.66084
Stromal cell	F-4: DKK3+ sublining	M	4.63189
Stromal cell	F-4: DKK3+ sublining	OA	2.98116
Stromal cell	F-4: DKK3+ sublining	TB	0.895039
Stromal cell	F-4: DKK3+ sublining	TF	7.42944
Stromal cell	F-4: DKK3+ sublining	TM	2.50768
Stromal cell	F-5: CD74-high HLA-high sublining	EFM	5.55556
Stromal cell	F-5: CD74-high HLA-high sublining	F	4.21053
Stromal cell	F-5: CD74-high HLA-high sublining	M	14.1924
Stromal cell	F-5: CD74-high HLA-high sublining	OA	3.45912
Stromal cell	F-5: CD74-high HLA-high sublining	TB	6.68369
Stromal cell	F-5: CD74-high HLA-high sublining	TF	7.90956
Stromal cell	F-5: CD74-high HLA-high sublining	TM	20.3143
Stromal cell	F-6: CXCL12+ SFRP1+ sublining	EFM	18.5567
Stromal cell	F-6: CXCL12+ SFRP1+ sublining	F	10.7084
Stromal cell	F-6: CXCL12+ SFRP1+ sublining	M	16.8383
Stromal cell	F-6: CXCL12+ SFRP1+ sublining	OA	18.9651
Stromal cell	F-6: CXCL12+ SFRP1+ sublining	TB	9.38392
Stromal cell	F-6: CXCL12+ SFRP1+ sublining	TF	21.8811
Stromal cell	F-6: CXCL12+ SFRP1+ sublining	TM	14.8466
Stromal cell	F-7: NOTCH3+ sublining	EFM	8.64198
Stromal cell	F-7: NOTCH3+ sublining	F	4.7619
Stromal cell	F-7: NOTCH3+ sublining	M	10.5882
Stromal cell	F-7: NOTCH3+ sublining	OA	4.71698
Stromal cell	F-7: NOTCH3+ sublining	TB	8.959
Stromal cell	F-7: NOTCH3+ sublining	TF	6.59808
Stromal cell	F-7: NOTCH3+ sublining	TM	3.80987
Stromal cell	F-8: RSPO3-hi lining	EFM	1.002
Stromal cell	F-8: RSPO3-hi lining	F	1.5625
Stromal cell	F-8: RSPO3-hi lining	M	1.30344
Stromal cell	F-8: RSPO3-hi lining	OA	2.84335
Stromal cell	F-8: RSPO3-hi lining	TB	0.692201
Stromal cell	F-8: RSPO3-hi lining	TF	1.27945
Stromal cell	F-8: RSPO3-hi lining	TM	2.18468
Stromal cell	Mu-0: Mural	EFM	4.34565
Stromal cell	Mu-0: Mural	F	0.713878
Stromal cell	Mu-0: Mural	M	4.41715
Stromal cell	Mu-0: Mural	OA	5.06638
Stromal cell	Mu-0: Mural	TB	3.42312
Stromal cell	Mu-0: Mural	TF	0.844187
Stromal cell	Mu-0: Mural	TM	5.31035
Endothelial cell	E-0: SPARC+ capillary	EFM	41.1369
Endothelial cell	E-0: SPARC+ capillary	F	17.7852
Endothelial cell	E-0: SPARC+ capillary	M	47.3106
Endothelial cell	E-0: SPARC+ capillary	OA	31.2006
Endothelial cell	E-0: SPARC+ capillary	TB	43.371
Endothelial cell	E-0: SPARC+ capillary	TF	29.3792
Endothelial cell	E-0: SPARC+ capillary	TM	41.6619
Endothelial cell	E-0: SPARC+ capillary	NA	22.6415
Endothelial cell	E-1: LIFR+ venous	EFM	31.52
Endothelial cell	E-1: LIFR+ venous	F	37.5671
Endothelial cell	E-1: LIFR+ venous	M	15.7466
Endothelial cell	E-1: LIFR+ venous	OA	33.5011
Endothelial cell	E-1: LIFR+ venous	TB	18.1268
Endothelial cell	E-1: LIFR+ venous	TF	28.1395
Endothelial cell	E-1: LIFR+ venous	TM	23.2318
Endothelial cell	E-1: LIFR+ venous	NA	50.9434
Endothelial cell	E-2: ICAM1+ venous	EFM	11.0429
Endothelial cell	E-2: ICAM1+ venous	F	23.608
Endothelial cell	E-2: ICAM1+ venous	M	16.7832
Endothelial cell	E-2: ICAM1+ venous	OA	22.4859
Endothelial cell	E-2: ICAM1+ venous	TB	13.5846
Endothelial cell	E-2: ICAM1+ venous	TF	23.4412
Endothelial cell	E-2: ICAM1+ venous	TM	14.4678
Endothelial cell	E-2: ICAM1+ venous	NA	13.2075
Endothelial cell	E-3: NOTCH4+ Arterial	EFM	9.76
Endothelial cell	E-3: NOTCH4+ Arterial	F	7.69231
Endothelial cell	E-3: NOTCH4+ Arterial	M	13.2036
Endothelial cell	E-3: NOTCH4+ Arterial	OA	8.53175
Endothelial cell	E-3: NOTCH4+ Arterial	TB	15.8683
Endothelial cell	E-3: NOTCH4+ Arterial	TF	9.33756
Endothelial cell	E-3: NOTCH4+ Arterial	TM	14.1688
Endothelial cell	E-3: NOTCH4+ Arterial	NA	14.6497
Endothelial cell	E-4: Lymphatic	EFM	0
Endothelial cell	E-4: Lymphatic	F	2.5974
Endothelial cell	E-4: Lymphatic	M	0
Endothelial cell	E-4: Lymphatic	OA	0
Endothelial cell	E-4: Lymphatic	TB	0
Endothelial cell	E-4: Lymphatic	TF	2.0986
Endothelial cell	E-4: Lymphatic	TM	0
Endothelial cell	E-4: Lymphatic	NA	0
