## Supplementary tables for "Cellular deconstruction of inflamed synovium defines diverse inflammatory phenotypes in rheumatoid arthritis": Supplementary_table7.xlsx

### Sheet: analytical pipeline
Supplementary Table 7. Details and parameters of analytical pipeline for each cell type.
Cell type	Number of variable genes selected per sample	Total number of variable genes	KL divergence threshold for proteins	Number of proteins selected for CCA	Harmony theta	Louvain clustering resolution
Global	1000	5751	0.3	36	1	NULL
B and plasma	400	6647	0.025	23	0	0.6
T cell	400	6603	0.025	21	1	1.6
Cell type	Number of variable genes selected per sample	Total number of variable genes				Louvain clustering resolution
Endothelial	400	5993	NULL	NULL	1	0.3
Stromal	400	3758	NULL	NULL	1	0.6
Myeloid	400	3547	NULL	NULL	1	0.6
NK	300	4987	NULL	NULL	1	0.8
