## Supplementary tables for "Cellular deconstruction of inflamed synovium defines diverse inflammatory phenotypes in rheumatoid arthritis": Supplementary_table8.xlsx

### Sheet: T cell cluster marker
Supplemantary Table 8. Differentially expressed genes and relative statistics per CITE-seq cluster.
Cluster number	Cluster annotation	Gene	FC	Likelihood ratio test p-value
0	CD4+ IL7R+ memory	MAL	1.95	2.28485e-10
0	CD4+ IL7R+ memory	CD40LG	1.65	1.388e-07
0	CD4+ IL7R+ memory	IL7R	1.52	2.60124e-10
0	CD4+ IL7R+ memory	ANK3	1.52	2.34685e-08
0	CD4+ IL7R+ memory	AQP3	1.51	1.39874e-08
0	CD4+ IL7R+ memory	LTB	1.51	2.04965e-07
1	CD4+ CD161+ memory	KLRB1	3.56	3.45104e-24
1	CD4+ CD161+ memory	CD40LG	2.01	1.9102e-10
1	CD4+ CD161+ memory	PLAC8	1.66	7.37352e-09
1	CD4+ CD161+ memory	MAL	1.65	1.15443e-07
2	CD4+ IL7R+CCR5+ memory	CD40LG	2.03	3.51784e-11
2	CD4+ IL7R+CCR5+ memory	CD4	1.52	1.40101e-06
3	CD4+ Tfh/Tph	CXCL13	5.78	3.52248e-60
3	CD4+ Tfh/Tph	TSHZ2	3.47	1.68517e-24
3	CD4+ Tfh/Tph	TNFRSF4	2.86	9.96589e-19
3	CD4+ Tfh/Tph	PDCD1	2.54	2.63415e-20
3	CD4+ Tfh/Tph	TNFRSF18	2.51	9.19535e-16
3	CD4+ Tfh/Tph	CTLA4	2.4	5.2646e-15
3	CD4+ Tfh/Tph	LAIR2	2.37	1.13188e-14
3	CD4+ Tfh/Tph	PGM2L1	2.24	8.86779e-19
3	CD4+ Tfh/Tph	IL6ST	2	1.207e-15
3	CD4+ Tfh/Tph	ZNRF1	1.92	1.01467e-14
4	CD4+ naive	TSHZ2	2.67	1.51772e-14
4	CD4+ naive	MAL	2.63	4.32378e-17
4	CD4+ naive	CCR7	2.56	1.09812e-19
4	CD4+ naive	SELL	2.52	2.36944e-21
4	CD4+ naive	PLAC8	1.98	7.69153e-12
4	CD4+ naive	SESN3	1.56	1.80063e-09
4	CD4+ naive	AREG	1.51	1.46104e-08
5	CD4+ GZMK+ memory	GZMK	3.81	2.80892e-26
5	CD4+ GZMK+ memory	CRTAM	3.5	2.93491e-26
5	CD4+ GZMK+ memory	CCL4	3.4	1.06207e-16
5	CD4+ GZMK+ memory	GZMH	3.31	2.02355e-16
5	CD4+ GZMK+ memory	CCL4L2	3.29	2.02858e-20
5	CD4+ GZMK+ memory	TNFSF9	2.88	3.83005e-24
5	CD4+ GZMK+ memory	DTHD1	2.56	4.61694e-20
5	CD4+ GZMK+ memory	CCL3L1	2.44	3.10305e-20
5	CD4+ GZMK+ memory	PLEK	2.43	5.65501e-16
5	CD4+ GZMK+ memory	HLA-DMA	1.99	7.508e-16
6	CD4+ memory	TSHZ2	1.97	3.11523e-09
6	CD4+ memory	CD40LG	1.91	3.34509e-10
6	CD4+ memory	MAL	1.87	4.34414e-10
6	CD4+ memory	CRIP2	1.8	7.03619e-14
6	CD4+ memory	CCR7	1.79	3.67608e-11
6	CD4+ memory	ANK3	1.58	6.18748e-10
6	CD4+ memory	CD4	1.51	1.50697e-06
7	CD4+ Tph	CXCL13	5.07	2.54556e-45
7	CD4+ Tph	TNFRSF4	3.71	1.95251e-30
7	CD4+ Tph	TNFRSF18	3.6	7.3511e-31
7	CD4+ Tph	PDCD1	3.55	1.06347e-38
7	CD4+ Tph	CTLA4	3.34	1.18734e-27
7	CD4+ Tph	LAIR2	3.13	1.55667e-24
7	CD4+ Tph	CD4	2.86	6.73213e-19
7	CD4+ Tph	LAG3	2.74	4.44033e-21
7	CD4+ Tph	MAF	2.57	1.72898e-23
7	CD4+ Tph	ZNRF1	2.21	6.03318e-19
8	CD4+ CD25-high Treg	RTKN2	4.25	2.74619e-51
8	CD4+ CD25-high Treg	CTLA4	3.39	5.15667e-30
8	CD4+ CD25-high Treg	LAIR2	3.26	7.95582e-28
8	CD4+ CD25-high Treg	TNFRSF4	3.24	1.71247e-24
8	CD4+ CD25-high Treg	TBC1D4	3.02	3.46441e-29
8	CD4+ CD25-high Treg	TNFRSF18	3.01	6.72417e-23
8	CD4+ CD25-high Treg	TTN	2.93	1.71614e-26
8	CD4+ CD25-high Treg	MIR4435-2HG	2.64	3.94441e-24
8	CD4+ CD25-high Treg	TIGIT	2.19	8.82667e-17
8	CD4+ CD25-high Treg	BATF	1.87	8.19925e-17
9	CD4+ CD25-low Treg	RTKN2	4.72	4.77734e-64
9	CD4+ CD25-low Treg	MAL	2.99	2.80417e-23
9	CD4+ CD25-low Treg	TSHZ2	2.39	1.23053e-12
9	CD4+ CD25-low Treg	SELL	2.36	5.11101e-20
9	CD4+ CD25-low Treg	SESN3	2.3	2.91919e-20
9	CD4+ CD25-low Treg	TBC1D4	2.06	3.30238e-14
9	CD4+ CD25-low Treg	TIGIT	1.93	2.86115e-13
9	CD4+ CD25-low Treg	TNFRSF4	1.81	1.56287e-08
9	CD4+ CD25-low Treg	TTN	1.63	4.51949e-09
9	CD4+ CD25-low Treg	CCR7	1.54	2.26316e-08
10	CD4+ OX40+NR3C1+	KLRB1	3.93	1.44e-30
10	CD4+ OX40+NR3C1+	TSHZ2	3.09	2.34371e-20
10	CD4+ OX40+NR3C1+	CXCL13	2.84	1.7385e-15
10	CD4+ OX40+NR3C1+	TNFRSF4	2.44	2.10086e-14
10	CD4+ OX40+NR3C1+	TNFRSF18	2.34	2.4657e-14
10	CD4+ OX40+NR3C1+	TBC1D4	1.96	5.85982e-13
10	CD4+ OX40+NR3C1+	NR3C1	1.79	1.4657e-13
10	CD4+ OX40+NR3C1+	ZNRF1	1.79	1.79994e-13
10	CD4+ OX40+NR3C1+	CORO1B	1.71	3.85475e-14
10	CD4+ OX40+NR3C1+	FKBP5	1.63	8.34804e-14
11	CD4+ CD146+ memory	CXCL13	3.96	6.10382e-29
11	CD4+ CD146+ memory	TNFRSF18	2.68	2.24265e-18
11	CD4+ CD146+ memory	KLRB1	2.54	2.42091e-13
11	CD4+ CD146+ memory	TNFRSF4	2.25	2.00486e-12
11	CD4+ CD146+ memory	CD40LG	2.18	1.27844e-12
11	CD4+ CD146+ memory	TSHZ2	2.16	1.41057e-10
11	CD4+ CD146+ memory	CD4	2.16	8.64713e-12
11	CD4+ CD146+ memory	ZNRF1	2.04	5.57328e-17
11	CD4+ CD146+ memory	FKBP5	1.8	2.39562e-16
11	CD4+ CD146+ memory	LGALS3	1.55	4.10572e-11
12	CD4+ GNLY+	FGFBP2	5.56	3.64483e-68
12	CD4+ GNLY+	GNLY	3.89	8.45335e-17
12	CD4+ GNLY+	GZMH	3.85	3.83774e-18
12	CD4+ GNLY+	PLEK	2.6	4.4103e-15
12	CD4+ GNLY+	IFNG	2.55	2.22148e-12
12	CD4+ GNLY+	HOPX	2.36	6.72808e-12
12	CD4+ GNLY+	PLAC8	2.21	5.05772e-13
12	CD4+ GNLY+	TNF	2.06	1.1763e-12
12	CD4+ GNLY+	KLF3	1.83	2.35232e-12
12	CD4+ GNLY+	EFHD2	1.64	1.17517e-11
13	CD8+ GZMK/B+ memory	GZMH	4.87	2.57952e-33
13	CD8+ GZMK/B+ memory	GZMB	4.48	1.1283e-29
13	CD8+ GZMK/B+ memory	NKG7	4.31	1.74851e-25
13	CD8+ GZMK/B+ memory	CCL4L2	4.25	1.53258e-32
13	CD8+ GZMK/B+ memory	CCL4	4.09	4.85675e-23
13	CD8+ GZMK/B+ memory	CRTAM	3.87	4.54345e-31
13	CD8+ GZMK/B+ memory	GZMK	3.84	7.00391e-26
13	CD8+ GZMK/B+ memory	CCL3	3.29	3.95894e-24
13	CD8+ GZMK/B+ memory	CCL3L1	2.94	3.198e-28
13	CD8+ GZMK/B+ memory	HLA-DQA1	2.85	2.55395e-25
14	CD8+ GZMK+ memory	CRTAM	3.69	1.31664e-28
14	CD8+ GZMK+ memory	GZMK	3.61	2.70962e-23
14	CD8+ GZMK+ memory	NKG7	3.61	1.96189e-18
14	CD8+ GZMK+ memory	CCL4	3.38	2.81458e-16
14	CD8+ GZMK+ memory	XCL2	3.21	1.19179e-19
14	CD8+ GZMK+ memory	CCL4L2	3.07	1.19677e-17
14	CD8+ GZMK+ memory	YBX3	3.05	1.12552e-27
14	CD8+ GZMK+ memory	KLRD1	2.95	3.30296e-14
14	CD8+ GZMK+ memory	CCL5	2.91	3.49798e-14
14	CD8+ GZMK+ memory	PLEK	2.32	2.15736e-14
15	CD8+ GZMB+/TEMRA	FGFBP2	6.09	1.45571e-97
15	CD8+ GZMB+/TEMRA	KLRD1	5.83	4.78011e-52
15	CD8+ GZMB+/TEMRA	GNLY	4.97	5.39975e-31
15	CD8+ GZMB+/TEMRA	GZMH	4.85	1.14657e-32
15	CD8+ GZMB+/TEMRA	NKG7	4.31	3.2676e-25
15	CD8+ GZMB+/TEMRA	GZMB	4.16	1.96713e-25
15	CD8+ GZMB+/TEMRA	PLEK	3.63	7.2123e-33
15	CD8+ GZMB+/TEMRA	CCL4L2	3.61	1.79449e-23
15	CD8+ GZMB+/TEMRA	PRF1	3.05	2.69199e-25
15	CD8+ GZMB+/TEMRA	ZEB2	3.03	3.37629e-27
16	CD8+ CD45ROlow/naive	GNLY	4.06	6.85167e-22
16	CD8+ CD45ROlow/naive	KLRD1	3.24	3.35511e-17
16	CD8+ CD45ROlow/naive	YBX3	3.03	1.06444e-27
16	CD8+ CD45ROlow/naive	GZMB	2.47	3.93929e-10
16	CD8+ CD45ROlow/naive	CCL5	2.26	3.09766e-09
16	CD8+ CD45ROlow/naive	XCL1	2.04	2.62951e-10
16	CD8+ CD45ROlow/naive	LINC01871	1.81	1.01089e-10
16	CD8+ CD45ROlow/naive	CTSW	1.73	3.90665e-08
16	CD8+ CD45ROlow/naive	MATK	1.71	1.27151e-08
16	CD8+ CD45ROlow/naive	HOPX	1.59	3.66427e-07
17	CD8+ activated/NK-like	XCL1	4.65	6.42305e-41
17	CD8+ activated/NK-like	XCL2	4.1	8.68664e-27
17	CD8+ activated/NK-like	KLRD1	3.11	1.83324e-13
17	CD8+ activated/NK-like	HOPX	3.08	1.26286e-19
17	CD8+ activated/NK-like	CTSW	2.92	1.83801e-17
17	CD8+ activated/NK-like	MATK	2.74	6.99465e-17
17	CD8+ activated/NK-like	CRTAM	2.45	2.08215e-11
17	CD8+ activated/NK-like	CAPG	1.87	2.29552e-12
17	CD8+ activated/NK-like	CD7	1.66	1.11657e-14
17	CD8+ activated/NK-like	CD63	1.64	9.28773e-15
18	Proliferating	CENPF	4.72	1.90077e-66
18	Proliferating	STMN1	4.04	2.49891e-44
18	Proliferating	HLA-DQA1	3.35	4.13696e-32
18	Proliferating	PTTG1	2.9	2.0066e-28
18	Proliferating	HLA-DRB1	2.88	1.85307e-27
18	Proliferating	HLA-DRA	2.86	2.9776e-32
18	Proliferating	HLA-DQB1	2.74	5.69435e-27
18	Proliferating	CD74	2.21	2.73021e-28
18	Proliferating	HMGB2	2.16	2.8527e-26
18	Proliferating	TUBA1B	2.03	1.1779e-26
19	MT-high (low quality)	DGKA	2.23	6.374e-22
19	MT-high (low quality)	ANK3	1.92	6.23348e-13
19	MT-high (low quality)	CAMK4	1.76	1.48149e-13
19	MT-high (low quality)	ERAP2	1.74	4.08948e-15
19	MT-high (low quality)	PLCG2	1.68	2.54181e-14
19	MT-high (low quality)	KCNQ1OT1	1.63	4.04328e-12
19	MT-high (low quality)	TRIM56	1.57	1.83394e-13
19	MT-high (low quality)	SETX	1.54	5.47627e-14
19	MT-high (low quality)	IKZF1	1.54	3.15892e-24
19	MT-high (low quality)	NLRC5	1.52	5.39679e-12
20	CD38+	TPSB2	2.35	2.54648e-77
20	CD38+	TPSAB1	2.33	7.60117e-85
20	CD38+	STMN1	2.19	1.35181e-11
20	CD38+	NUCB2	1.62	2.25911e-09
20	CD38+	IGHG3	1.5	2.77672e-17
21	Innate-like	KLRB1	5.07	4.62754e-49
21	Innate-like	MYBL1	2.65	4.81144e-20
21	Innate-like	JAML	2.27	2.14913e-21
21	Innate-like	AQP3	2.21	5.04982e-18
21	Innate-like	IL7R	2.09	2.58401e-18
21	Innate-like	ERN1	1.87	1.79587e-15
21	Innate-like	FKBP11	1.84	2.16326e-17
21	Innate-like	LGALS3	1.78	8.8135e-14
21	Innate-like	GPR171	1.71	1.04288e-12
21	Innate-like	LTB	1.67	7.02383e-13
22	Vdelta1	TRDC	7.64	6.0264e-125
22	Vdelta1	KLRD1	4.73	1.30455e-33
22	Vdelta1	TRGC1	4.22	1.93706e-43
22	Vdelta1	TRGC2	4.12	1.3515e-32
22	Vdelta1	NKG7	3.96	4.32191e-21
22	Vdelta1	XCL2	3.91	1.04299e-27
22	Vdelta1	CRTAM	3.69	1.32774e-27
22	Vdelta1	CCL3	3.43	2.06413e-25
22	Vdelta1	CCL3L1	2.86	3.98597e-26
22	Vdelta1	CMC1	2.72	9.49214e-26
23	Vdelta2	TRDC	6.91	8.34289e-89
23	Vdelta2	TRGC1	4.45	9.29455e-44
23	Vdelta2	GNLY	3.78	1.69807e-16
23	Vdelta2	KLRD1	3.57	1.06465e-17
23	Vdelta2	GZMB	2.7	2.53476e-10
23	Vdelta2	HOPX	2.52	7.59968e-14
23	Vdelta2	KLRB1	2.4	1.19685e-10
23	Vdelta2	MATK	2.31	1.04141e-12
23	Vdelta2	CTSW	2.15	2.90562e-10
23	Vdelta2	IER3	1.58	8.72347e-10

### Sheet: B cell cluster marker
Cluster number	Cluster annotation	Gene	FC	Likelihood ratio test p-value
0	B-0: CD24+CD27+CD11b+ switched memory	LTB	3.78	1.07793e-16
0	B-0: CD24+CD27+CD11b+ switched memory	HOPX	3.57	1.78552e-20
0	B-0: CD24+CD27+CD11b+ switched memory	MS4A1	3.42	4.16313e-14
0	B-0: CD24+CD27+CD11b+ switched memory	SCIMP	3.34	5.85294e-18
0	B-0: CD24+CD27+CD11b+ switched memory	RIPOR2	3.13	2.87782e-15
0	B-0: CD24+CD27+CD11b+ switched memory	SHISA8	2.98	1.22969e-20
0	B-0: CD24+CD27+CD11b+ switched memory	REL	2.93	1.74074e-13
0	B-0: CD24+CD27+CD11b+ switched memory	HLA-DRA	2.85	4.02674e-14
0	B-0: CD24+CD27+CD11b+ switched memory	ARHGAP24	2.81	4.60358e-13
0	B-0: CD24+CD27+CD11b+ switched memory	TRAF5	2.63	2.39498e-13
1	B-1: CD24++CD27+IgM+ unswitched memory	TCL1A	4.06	1.36827e-23
1	B-1: CD24++CD27+IgM+ unswitched memory	IGHD	4.04	1.07592e-19
1	B-1: CD24++CD27+IgM+ unswitched memory	FCER2	3.67	1.05458e-24
1	B-1: CD24++CD27+IgM+ unswitched memory	IL4R	3.41	6.94518e-24
1	B-1: CD24++CD27+IgM+ unswitched memory	CD72	3.39	3.61493e-20
1	B-1: CD24++CD27+IgM+ unswitched memory	CD22	3.2	1.79069e-16
1	B-1: CD24++CD27+IgM+ unswitched memory	VPREB3	3.11	2.53901e-15
1	B-1: CD24++CD27+IgM+ unswitched memory	STAG3	3.07	4.7022e-19
1	B-1: CD24++CD27+IgM+ unswitched memory	C1orf162	3	2.82046e-18
1	B-1: CD24++CD27+IgM+ unswitched memory	FAM129C	2.98	3.294e-15
2	B-2: IgM+IgD+TCL1A+ naive	IGHG4	5.1	9.64767e-29
2	B-2: IgM+IgD+TCL1A+ naive	IGHG3	4.08	9.98516e-19
2	B-2: IgM+IgD+TCL1A+ naive	IGHG1	3.84	7.33872e-14
2	B-2: IgM+IgD+TCL1A+ naive	IGHGP	3.79	5.44878e-20
2	B-2: IgM+IgD+TCL1A+ naive	SDC1	3.6	7.2041e-18
2	B-2: IgM+IgD+TCL1A+ naive	IGLV3-1	3.36	7.78749e-19
2	B-2: IgM+IgD+TCL1A+ naive	JSRP1	3.14	4.98112e-14
2	B-2: IgM+IgD+TCL1A+ naive	GAS6	2.57	1.26805e-13
2	B-2: IgM+IgD+TCL1A+ naive	IGKV3-11	2.43	1.31061e-15
2	B-2: IgM+IgD+TCL1A+ naive	IGHV1-18	2.1	1.62012e-15
3	B-3: IgM+IgD+CD1c+ MZ-like	CD24	3.53	2.15201e-16
3	B-3: IgM+IgD+CD1c+ MZ-like	LTB	2.87	8.41426e-10
3	B-3: IgM+IgD+CD1c+ MZ-like	TNFSF9	2.61	7.44316e-17
3	B-3: IgM+IgD+CD1c+ MZ-like	VPREB3	2.35	2.80991e-09
3	B-3: IgM+IgD+CD1c+ MZ-like	LINC00926	2.31	9.53053e-09
3	B-3: IgM+IgD+CD1c+ MZ-like	LINC01857	2.29	2.13831e-09
3	B-3: IgM+IgD+CD1c+ MZ-like	QRSL1	2.11	2.5798e-10
3	B-3: IgM+IgD+CD1c+ MZ-like	TRAF5	2.07	1.6461e-08
3	B-3: IgM+IgD+CD1c+ MZ-like	LDLRAD4	2.04	2.1341e-10
3	B-3: IgM+IgD+CD1c+ MZ-like	PLAC8	2.02	8.79763e-08
4	B-4: AID+BCL6+ GC-like	TCL1A	3.45	1.0262e-15
4	B-4: AID+BCL6+ GC-like	IGHD	3.39	5.33471e-13
4	B-4: AID+BCL6+ GC-like	FAM129C	3.12	2.14562e-15
4	B-4: AID+BCL6+ GC-like	CD24	3.07	1.68221e-11
4	B-4: AID+BCL6+ GC-like	CCR6	2.79	2.19052e-13
4	B-4: AID+BCL6+ GC-like	LINC01857	2.76	4.6711e-12
4	B-4: AID+BCL6+ GC-like	ARL4C	2.67	2.11632e-14
4	B-4: AID+BCL6+ GC-like	C1orf162	2.55	2.03226e-12
4	B-4: AID+BCL6+ GC-like	CD72	2.54	9.22698e-11
4	B-4: AID+BCL6+ GC-like	PLAC8	2.46	4.15165e-10
5	B-5: CD11c+LAMP1+ ABC	ITGAX	5.27	1.07544e-71
5	B-5: CD11c+LAMP1+ ABC	HOPX	4.09	3.03008e-24
5	B-5: CD11c+LAMP1+ ABC	ZEB2	3.56	1.65677e-20
5	B-5: CD11c+LAMP1+ ABC	SHISA8	3.07	1.19441e-19
5	B-5: CD11c+LAMP1+ ABC	PLEK	2.95	5.32032e-21
5	B-5: CD11c+LAMP1+ ABC	MTSS1	2.9	8.56102e-15
5	B-5: CD11c+LAMP1+ ABC	DUSP4	2.84	1.46978e-24
5	B-5: CD11c+LAMP1+ ABC	ANXA4	2.83	2.8866e-20
5	B-5: CD11c+LAMP1+ ABC	FCRL5	2.61	1.62577e-22
5	B-5: CD11c+LAMP1+ ABC	GABARAPL2	2.54	1.42455e-26
6	B-6: IgM+ plasma	JCHAIN	5.43	3.7034e-29
6	B-6: IgM+ plasma	SDC1	3.84	5.26466e-23
6	B-6: IgM+ plasma	IGHM	3.83	1.11878e-15
6	B-6: IgM+ plasma	JSRP1	3.82	2.41266e-23
6	B-6: IgM+ plasma	IGHA1	3.72	3.47968e-15
6	B-6: IgM+ plasma	DERL3	3.45	3.74776e-19
6	B-6: IgM+ plasma	IGKC	3.42	7.77843e-17
6	B-6: IgM+ plasma	IGKV4-1	3.28	1.0534e-20
6	B-6: IgM+ plasma	FKBP11	3.28	5.64356e-17
6	B-6: IgM+ plasma	NUCB2	2.77	1.14717e-15
7	B-7: HLA-DR+IgG+ plasmablast	IGHG3	4.13	8.51462e-25
7	B-7: HLA-DR+IgG+ plasmablast	MZB1	3.99	1.89586e-25
7	B-7: HLA-DR+IgG+ plasmablast	FKBP11	3.9	1.19606e-27
7	B-7: HLA-DR+IgG+ plasmablast	XBP1	3.84	1.4278e-24
7	B-7: HLA-DR+IgG+ plasmablast	SDC1	3.6	5.74267e-23
7	B-7: HLA-DR+IgG+ plasmablast	IGHGP	3.56	1.33089e-22
7	B-7: HLA-DR+IgG+ plasmablast	PRDM1	3.26	3.05021e-25
7	B-7: HLA-DR+IgG+ plasmablast	NUCB2	3.2	6.84191e-24
7	B-7: HLA-DR+IgG+ plasmablast	PRDX4	3.15	4.21276e-23
7	B-7: HLA-DR+IgG+ plasmablast	CD38	2.91	1.25676e-21
8	B-8: IgG1+IgG3+ plasma	CD38	3.08	2.04033e-09
8	B-8: IgG1+IgG3+ plasma	IGLV3-1	2.69	1.85803e-06

### Sheet: NK cell cluster marker
Cluster number	Cluster annotation	Gene	FC	Likelihood ratio test p-value
0	NK-0: CD56dim CD16+ IFNG-	FGFBP2	6.4	1.92432e-30
0	NK-0: CD56dim CD16+ IFNG-	CX3CR1	5.65	7.25388e-34
0	NK-0: CD56dim CD16+ IFNG-	SPON2	5.61	5.90211e-26
0	NK-0: CD56dim CD16+ IFNG-	FCGR3A	4.5	1.22555e-18
0	NK-0: CD56dim CD16+ IFNG-	AKR1C3	4.31	5.01951e-24
0	NK-0: CD56dim CD16+ IFNG-	ADGRG1	4.29	1.7682e-20
0	NK-0: CD56dim CD16+ IFNG-	PRSS23	4.16	3.04247e-24
0	NK-0: CD56dim CD16+ IFNG-	PTGDS	4.13	1.90615e-24
0	NK-0: CD56dim CD16+ IFNG-	MYOM2	3.92	2.26979e-21
0	NK-0: CD56dim CD16+ IFNG-	ABI3	3.26	4.71961e-15
1	NK-1: CD56dim CD16+ IFNG+CD160+	FGFBP2	5.84	8.5696e-26
1	NK-1: CD56dim CD16+ IFNG+CD160+	SPON2	5.56	4.93891e-26
1	NK-1: CD56dim CD16+ IFNG+CD160+	CX3CR1	4.79	1.49347e-24
1	NK-1: CD56dim CD16+ IFNG+CD160+	AKR1C3	4.58	6.61417e-28
1	NK-1: CD56dim CD16+ IFNG+CD160+	CCL3	4.56	2.73919e-16
1	NK-1: CD56dim CD16+ IFNG+CD160+	CCL4L2	4.51	9.59653e-17
1	NK-1: CD56dim CD16+ IFNG+CD160+	FCGR3A	4.14	3.25176e-16
1	NK-1: CD56dim CD16+ IFNG+CD160+	MYOM2	3.58	2.97468e-18
1	NK-1: CD56dim CD16+ IFNG+CD160+	PRSS23	3.48	2.03628e-17
1	NK-1: CD56dim CD16+ IFNG+CD160+	PTGDS	3.09	3.12248e-14
2	NK-2: CD56dim CD16+ IFNG+CD160-	FGFBP2	5.69	1.87087e-13
2	NK-2: CD56dim CD16+ IFNG+CD160-	CX3CR1	4.24	8.59314e-11
2	NK-2: CD56dim CD16+ IFNG+CD160-	FCGR3A	3.81	5.48426e-08
2	NK-2: CD56dim CD16+ IFNG+CD160-	PRSS23	3.59	2.01081e-10
2	NK-2: CD56dim CD16+ IFNG+CD160-	SPON2	3.59	1.36907e-06
2	NK-2: CD56dim CD16+ IFNG+CD160-	GZMH	3.57	1.52237e-07
2	NK-2: CD56dim CD16+ IFNG+CD160-	ADGRG1	3.57	2.14612e-08
2	NK-2: CD56dim CD16+ IFNG+CD160-	FCRL6	3.07	5.30965e-08
3	NK-3: CD56dim CD16+ GZMB-	CLIC3	4.31	7.6804e-10
3	NK-3: CD56dim CD16+ GZMB-	KLRF1	3.87	5.59878e-08
3	NK-3: CD56dim CD16+ GZMB-	CD160	3.8	3.89732e-08
3	NK-3: CD56dim CD16+ GZMB-	CMC1	3.76	1.89311e-09
3	NK-3: CD56dim CD16+ GZMB-	PLAC8	2.75	6.00409e-07
3	NK-3: CD56dim CD16+ GZMB-	EIF3G	2.41	1.66039e-09
4	NK-4: CD56bright CD16- GZMA+CD160+	GZMK	4.68	3.09149e-17
4	NK-4: CD56bright CD16- GZMA+CD160+	KRT81	2.93	5.19239e-13
4	NK-4: CD56bright CD16- GZMA+CD160+	GZMM	2.66	6.94797e-08
4	NK-4: CD56bright CD16- GZMA+CD160+	SH2D1A	2.61	1.12671e-09
4	NK-4: CD56bright CD16- GZMA+CD160+	ITM2C	2.35	2.74946e-07
4	NK-4: CD56bright CD16- GZMA+CD160+	CLDND1	2.04	8.26657e-08
5	NK-5: CD56bright CD16- GZMA+CD69+	GZMK	3.82	7.13694e-12
5	NK-5: CD56bright CD16- GZMA+CD69+	IER3	2.59	4.1843e-09
5	NK-5: CD56bright CD16- GZMA+CD69+	EGR1	2.38	8.17873e-08
5	NK-5: CD56bright CD16- GZMA+CD69+	KDM6B	2.31	4.58099e-08
5	NK-5: CD56bright CD16- GZMA+CD69+	NFKBIZ	2.21	9.75338e-08
5	NK-5: CD56bright CD16- GZMA+CD69+	RRAD	2.21	3.43867e-10
5	NK-5: CD56bright CD16- GZMA+CD69+	CCL3L1	2.16	7.82295e-08
5	NK-5: CD56bright CD16- GZMA+CD69+	TENT5C	2.12	2.85434e-08
5	NK-5: CD56bright CD16- GZMA+CD69+	NR4A3	2.11	6.43418e-08
5	NK-5: CD56bright CD16- GZMA+CD69+	DUSP4	2.04	6.95345e-08
6	NK-6: CD56bright CD16- GNLY+	GZMK	3.68	5.03746e-11
6	NK-6: CD56bright CD16- GNLY+	ITGAX	2.93	9.60314e-13
6	NK-6: CD56bright CD16- GNLY+	SPINK2	2.9	5.15073e-12
6	NK-6: CD56bright CD16- GNLY+	SELL	2.8	2.10331e-10
6	NK-6: CD56bright CD16- GNLY+	ZNF683	2.76	1.69575e-11
6	NK-6: CD56bright CD16- GNLY+	GNLY	2.67	7.47253e-07
6	NK-6: CD56bright CD16- GNLY+	COTL1	2.56	2.45966e-08
6	NK-6: CD56bright CD16- GNLY+	KLRC1	2.44	1.74054e-07
6	NK-6: CD56bright CD16- GNLY+	KLRC2	2.35	4.90262e-09
6	NK-6: CD56bright CD16- GNLY+	SRGAP3	2.3	1.54954e-07
7	NK-7: CD56bright CD16- GNLY+CD69+	AREG	3.6	8.26353e-15
7	NK-7: CD56bright CD16- GNLY+CD69+	GZMK	3.52	1.28735e-10
7	NK-7: CD56bright CD16- GNLY+CD69+	LMNA	3.34	3.10038e-14
7	NK-7: CD56bright CD16- GNLY+CD69+	XCL1	3.31	2.09813e-11
7	NK-7: CD56bright CD16- GNLY+CD69+	CRTAM	3.19	8.06743e-16
7	NK-7: CD56bright CD16- GNLY+CD69+	DUSP2	2.8	1.57887e-11
7	NK-7: CD56bright CD16- GNLY+CD69+	NR4A3	2.69	1.19387e-12
7	NK-7: CD56bright CD16- GNLY+CD69+	CSF2	2.66	3.58675e-14
7	NK-7: CD56bright CD16- GNLY+CD69+	AC020916.1	2.59	9.54878e-11
7	NK-7: CD56bright CD16- GNLY+CD69+	DUSP4	2.56	3.52196e-12
8	NK-8: CD56bright CD16- IFN response	IFI44L	6.14	1.56792e-19
8	NK-8: CD56bright CD16- IFN response	MX1	6.02	1.32453e-17
8	NK-8: CD56bright CD16- IFN response	IFI6	5.53	7.77095e-14
8	NK-8: CD56bright CD16- IFN response	ISG15	5.2	2.3447e-14
8	NK-8: CD56bright CD16- IFN response	OASL	4.1	4.50519e-09
8	NK-8: CD56bright CD16- IFN response	IFITM3	3.76	6.38889e-07
8	NK-8: CD56bright CD16- IFN response	EPSTI1	3.59	4.47988e-07
8	NK-8: CD56bright CD16- IFN response	XAF1	3.46	1.63858e-06
8	NK-8: CD56bright CD16- IFN response	IRF7	3.4	1.547e-06
8	NK-8: CD56bright CD16- IFN response	IFIT3	3.39	6.22195e-08
9	NK-9: MT-high	SLFN12L	3.87	2.24843e-20
9	NK-9: MT-high	CCDC88B	3.3	8.00593e-17
9	NK-9: MT-high	GK5	3.04	1.80356e-12
9	NK-9: MT-high	PCSK7	3.04	4.97535e-14
9	NK-9: MT-high	GOLGA8B	3.04	2.67674e-14
9	NK-9: MT-high	TTN	2.65	2.62315e-10
9	NK-9: MT-high	ITGAX	2.55	9.65494e-09
9	NK-9: MT-high	NCAM1	2.13	8.29647e-07
10	NK-10: PCNA+ Proliferating	TYMS	6.14	6.2414e-57
10	NK-10: PCNA+ Proliferating	STMN1	5.81	1.61741e-29
10	NK-10: PCNA+ Proliferating	PCNA	4.72	8.02069e-25
10	NK-10: PCNA+ Proliferating	DUT	3.52	2.69601e-16
10	NK-10: PCNA+ Proliferating	CCDC167	3.31	1.10427e-13
10	NK-10: PCNA+ Proliferating	RANBP1	2.99	6.10964e-13
10	NK-10: PCNA+ Proliferating	CARHSP1	2.97	5.14326e-12
10	NK-10: PCNA+ Proliferating	EBP	2.75	1.78696e-10
10	NK-10: PCNA+ Proliferating	SIVA1	2.71	3.32441e-11
10	NK-10: PCNA+ Proliferating	FDPS	2.59	1.54077e-10
11	NK-11: MKI67+ Proliferating	ASPM	9.47	7.09687e-185
11	NK-11: MKI67+ Proliferating	CENPF	9.09	1.49498e-87
11	NK-11: MKI67+ Proliferating	TOP2A	8.99	2.20102e-157
11	NK-11: MKI67+ Proliferating	MKI67	8.93	1.25045e-113
11	NK-11: MKI67+ Proliferating	NUSAP1	8.11	7.29324e-128
11	NK-11: MKI67+ Proliferating	STMN1	8.01	3.87386e-44
11	NK-11: MKI67+ Proliferating	TYMS	6.99	2.58493e-56
11	NK-11: MKI67+ Proliferating	HMGB2	5.74	1.16072e-29
11	NK-11: MKI67+ Proliferating	TUBB	4.66	3.793e-21
11	NK-11: MKI67+ Proliferating	CARHSP1	3.64	1.13685e-13
12	NK-12: IL7R+ ILC	SPINK2	6.85	1.90074e-79
12	NK-12: IL7R+ ILC	IL7R	6.25	2.75981e-33
12	NK-12: IL7R+ ILC	LST1	5.01	1.20562e-45
12	NK-12: IL7R+ ILC	LTB	3.99	2.12561e-19
12	NK-12: IL7R+ ILC	TNFRSF4	3.7	1.08474e-20
12	NK-12: IL7R+ ILC	TTN	3.44	1.93678e-20
12	NK-12: IL7R+ ILC	TRAC	3.28	1.54971e-19
12	NK-12: IL7R+ ILC	MDFIC	3.14	1.71123e-17
12	NK-12: IL7R+ ILC	UNC93B1	3.03	1.03693e-16
12	NK-12: IL7R+ ILC	TCF7	3.01	5.66286e-13
13	NK-13: IL7R+CD161+ ILC	IL7R	6.96	2.05119e-25
13	NK-13: IL7R+CD161+ ILC	LTB	4.9	2.55991e-18
13	NK-13: IL7R+CD161+ ILC	BIRC3	4.5	2.58535e-18
13	NK-13: IL7R+CD161+ ILC	SAMSN1	4.29	2.05881e-20
13	NK-13: IL7R+CD161+ ILC	TNFAIP3	3.69	5.49544e-13
13	NK-13: IL7R+CD161+ ILC	PRNP	3.52	3.49345e-14
13	NK-13: IL7R+CD161+ ILC	GATA3	3.51	8.3668e-14
13	NK-13: IL7R+CD161+ ILC	PTGER4	3.51	1.88271e-12
13	NK-13: IL7R+CD161+ ILC	SOCS3	3.38	5.09397e-11
13	NK-13: IL7R+CD161+ ILC	KLRB1	3.2	2.79293e-18

### Sheet: Myeloid cell cluster marker
Cluster number	Cluster annotation	Gene	FC	Likelihood ratio test p-value
0	M-0: MERTK+ SELENOP+ LYVE1+	SELENOP	4.68	2.67986e-34
0	M-0: MERTK+ SELENOP+ LYVE1+	LYVE1	4.42	3.45296e-55
0	M-0: MERTK+ SELENOP+ LYVE1+	CCL13	3.68	2.04318e-41
0	M-0: MERTK+ SELENOP+ LYVE1+	CCL18	3.66	2.92205e-25
0	M-0: MERTK+ SELENOP+ LYVE1+	NUPR1	3.36	8.25708e-21
0	M-0: MERTK+ SELENOP+ LYVE1+	IFI27	3.32	1.60692e-19
0	M-0: MERTK+ SELENOP+ LYVE1+	SLC40A1	3.27	2.19492e-36
0	M-0: MERTK+ SELENOP+ LYVE1+	COLEC12	3.16	2.44014e-30
0	M-0: MERTK+ SELENOP+ LYVE1+	FOLR2	3.1	6.97119e-21
0	M-0: MERTK+ SELENOP+ LYVE1+	F13A1	2.67	3.55114e-18
1	M-1: MERTK+ SELENOP+ LYVE1-	SELENOP	3.71	3.72939e-21
1	M-1: MERTK+ SELENOP+ LYVE1-	F13A1	2.31	1.20929e-13
1	M-1: MERTK+ SELENOP+ LYVE1-	CXCL13	2.14	1.3313e-19
1	M-1: MERTK+ SELENOP+ LYVE1-	CCL18	2.12	5.28504e-09
1	M-1: MERTK+ SELENOP+ LYVE1-	SLCO2B1	2.1	7.02543e-12
1	M-1: MERTK+ SELENOP+ LYVE1-	FOLR2	2.06	1.09229e-09
2	M-2: MERTK+ S100A8+	NUPR1	3.81	2.73065e-26
2	M-2: MERTK+ S100A8+	TIMD4	3.49	2.8106e-30
2	M-2: MERTK+ S100A8+	IFI27	3.47	5.56117e-21
2	M-2: MERTK+ S100A8+	FERMT2	3.2	6.28376e-35
2	M-2: MERTK+ S100A8+	APOE	3.02	1.96869e-15
2	M-2: MERTK+ S100A8+	MARCO	2.99	1.05793e-17
2	M-2: MERTK+ S100A8+	RNASE1	2.68	3.8443e-11
2	M-2: MERTK+ S100A8+	FN1	2.54	1.64183e-13
2	M-2: MERTK+ S100A8+	CCL18	2.38	3.68656e-11
2	M-2: MERTK+ S100A8+	C1QA	2.33	1.96766e-09
3	M-3: MERTK+ HBEGF+	SPP1	3.16	3.02321e-15
3	M-3: MERTK+ HBEGF+	MARCO	2.74	8.11546e-15
3	M-3: MERTK+ HBEGF+	RNASE1	2.69	5.06286e-11
3	M-3: MERTK+ HBEGF+	CXCL3	2.51	2.70481e-16
3	M-3: MERTK+ HBEGF+	FN1	2.48	9.27456e-13
3	M-3: MERTK+ HBEGF+	NUPR1	2.45	2.50412e-11
3	M-3: MERTK+ HBEGF+	FERMT2	2.44	4.35552e-20
3	M-3: MERTK+ HBEGF+	TIMD4	2.39	2.45369e-14
3	M-3: MERTK+ HBEGF+	S100A8	2.28	1.87261e-08
3	M-3: MERTK+ HBEGF+	APOE	2.24	6.19214e-09
3	M-3: MERTK+ HBEGF+	HBEGF	2.01	3.19042e-11
4	M-4: SPP1+	SPP1	4.28	1.9722e-27
4	M-4: SPP1+	LPL	3.12	1.03792e-41
4	M-4: SPP1+	FN1	2.07	2.86041e-09
4	M-4: SPP1+	FABP5	2.04	5.80513e-19
4	M-4: SPP1+	CLEC5A	2.02	1.32975e-13
5	M-5: C1QA+	C1QA	4.17	1.08131e-32
5	M-5: C1QA+	CCL18	4.16	3.02813e-32
5	M-5: C1QA+	RNASE1	4.09	1.75256e-24
5	M-5: C1QA+	APOE	4.03	8.91461e-27
5	M-5: C1QA+	SELENOP	3.99	1.30461e-24
5	M-5: C1QA+	NUPR1	3.97	1.45973e-28
5	M-5: C1QA+	TIMD4	3.49	2.96679e-30
5	M-5: C1QA+	MARCO	3.37	2.29321e-22
5	M-5: C1QA+	FOLR2	3.06	3.27867e-20
5	M-5: C1QA+	VSIG4	3.05	5.43242e-20
6	M-6: STAT1+ CXCL10+	CXCL10	7.17	1.86726e-99
6	M-6: STAT1+ CXCL10+	CXCL11	5.12	6.03879e-118
6	M-6: STAT1+ CXCL10+	CCL8	4.59	2.00458e-64
6	M-6: STAT1+ CXCL10+	IFIT1	4.36	2.30856e-73
6	M-6: STAT1+ CXCL10+	CXCL9	4.35	7.5695e-38
6	M-6: STAT1+ CXCL10+	IFIT3	4.19	1.81908e-56
6	M-6: STAT1+ CXCL10+	GBP1	3.91	5.68424e-43
6	M-6: STAT1+ CXCL10+	FCGR1A	2.39	5.97965e-17
6	M-6: STAT1+ CXCL10+	MARCO	2.17	4.48186e-09
6	M-6: STAT1+ CXCL10+	CCL13	2.06	4.70761e-12
7	M-7: IL1B+ FCN1+	S100A12	5.94	3.57932e-115
7	M-7: IL1B+ FCN1+	FCN1	4.31	1.14843e-30
7	M-7: IL1B+ FCN1+	IL1B	4.3	3.61037e-30
7	M-7: IL1B+ FCN1+	G0S2	4.3	1.15748e-32
7	M-7: IL1B+ FCN1+	EREG	4.12	7.53127e-36
7	M-7: IL1B+ FCN1+	S100A8	3.56	1.07054e-19
7	M-7: IL1B+ FCN1+	PLAC8	3.17	1.2905e-20
7	M-7: IL1B+ FCN1+	CCR2	2.56	1.03588e-20
7	M-7: IL1B+ FCN1+	PID1	2.55	3.97746e-21
7	M-7: IL1B+ FCN1+	HBEGF	2.2	9.32815e-17
8	M-8: PLCG2+	EGR1	3.65	6.47144e-33
8	M-8: PLCG2+	IER5L	3.2	8.35682e-38
8	M-8: PLCG2+	IER3	3.16	1.04701e-30
8	M-8: PLCG2+	VCAN	3.01	4.20031e-20
8	M-8: PLCG2+	IL1B	2.99	9.07723e-12
8	M-8: PLCG2+	TNF	2.82	5.95997e-21
8	M-8: PLCG2+	PLCG2	2.48	2.1225e-33
8	M-8: PLCG2+	ATF3	2.21	2.82171e-15
8	M-8: PLCG2+	STAB1	2	4.76604e-10
9	M-9: DC3	CLEC10A	3.28	1.89361e-27
9	M-9: DC3	FCER1A	2.93	2.2525e-15
9	M-9: DC3	CCR2	2.87	2.185e-26
9	M-9: DC3	FCN1	2.84	5.32623e-14
9	M-9: DC3	PID1	2.6	1.74787e-22
9	M-9: DC3	F13A1	2.59	1.14362e-17
9	M-9: DC3	CX3CR1	2.28	7.04239e-18
10	M-10: DC2	FCER1A	6.65	1.21849e-80
10	M-10: DC2	CD1C	6.18	5.23641e-100
10	M-10: DC2	CST7	4.2	1.67707e-46
10	M-10: DC2	IL1R2	4.17	3.95368e-58
10	M-10: DC2	CLEC10A	3.45	2.04014e-29
10	M-10: DC2	IL1B	3.11	6.25033e-16
10	M-10: DC2	CCL17	2.91	5.55103e-25
10	M-10: DC2	CCR2	2.48	3.02663e-19
10	M-10: DC2	CX3CR1	2.05	2.98155e-14
10	M-10: DC2	PID1	2.04	9.53062e-14
11	M-11: DC4	TCF7L2	5.54	4.28311e-112
11	M-11: DC4	CDKN1C	5.02	6.35085e-78
11	M-11: DC4	PLAC8	4.9	2.50514e-42
11	M-11: DC4	FCN1	4.78	3.57306e-32
11	M-11: DC4	SMIM25	4.63	1.52359e-56
11	M-11: DC4	HES4	4.62	9.6707e-62
11	M-11: DC4	FCGR3A	3.35	8.71985e-22
11	M-11: DC4	CX3CR1	3.13	7.34606e-28
11	M-11: DC4	IFITM3	2.93	1.40261e-28
11	M-11: DC4	IFIT3	2.49	6.96275e-19
12	M-12: DC1	CLEC9A	6.79	0
12	M-12: DC1	CST7	2.9	2.17126e-21
13	M-13: pDC	GZMB	9.83	0
13	M-13: pDC	PTGDS	8.1	1.00873e-186
13	M-13: pDC	CLEC4C	7.44	0
13	M-13: pDC	PLAC8	6.92	7.18158e-82
13	M-13: pDC	TCF4	4.59	4.92704e-90
13	M-13: pDC	FCER1A	3.1	2.58376e-13
14	M-14: LAMP3+	LAMP3	8.2	3.89368e-278
14	M-14: LAMP3+	CCR7	6.9	2.39771e-160
14	M-14: LAMP3+	EBI3	6.57	4.36979e-183
14	M-14: LAMP3+	FSCN1	6.27	3.14001e-119
14	M-14: LAMP3+	CCL17	6.14	1.77936e-105
14	M-14: LAMP3+	CCL19	6.09	1.15719e-228
14	M-14: LAMP3+	CST7	5.82	5.58654e-80
14	M-14: LAMP3+	G0S2	4.28	3.49252e-27
14	M-14: LAMP3+	CXCL9	3.41	5.55727e-22
14	M-14: LAMP3+	CXCL13	3.06	1.29102e-34

### Sheet: Stromal cluster marker
Cluster number	Cluster annotation	Gene	FC	Likelihood ratio test p-value
0	F-0: PRG4+ CLIC5+ lining	CLIC5	5.54	2.4556e-73
0	F-0: PRG4+ CLIC5+ lining	MMP3	5.32	1.32435e-26
0	F-0: PRG4+ CLIC5+ lining	DEFB1	4.98	1.8739e-45
0	F-0: PRG4+ CLIC5+ lining	HBEGF	4.83	1.69228e-52
0	F-0: PRG4+ CLIC5+ lining	PRG4	4.63	2.34626e-24
0	F-0: PRG4+ CLIC5+ lining	GPR1	3.98	4.87141e-49
0	F-0: PRG4+ CLIC5+ lining	HTRA4	3.84	8.20317e-47
0	F-0: PRG4+ CLIC5+ lining	DIRC3	3.7	4.89831e-54
0	F-0: PRG4+ CLIC5+ lining	GJB2	3.61	1.69745e-31
0	F-0: PRG4+ CLIC5+ lining	PCSK6	3.21	8.62816e-29
1	F-1: PRG4+ lining	MMP3	5.69	5.54427e-34
1	F-1: PRG4+ lining	MMP1	4.79	4.70975e-29
1	F-1: PRG4+ lining	MT1G	3.76	6.28143e-36
1	F-1: PRG4+ lining	DEFB1	3.66	5.35325e-26
1	F-1: PRG4+ lining	HBEGF	3.26	9.00324e-25
1	F-1: PRG4+ lining	AMTN	3.25	2.34334e-37
1	F-1: PRG4+ lining	GJB2	3.15	3.36128e-26
1	F-1: PRG4+ lining	ITGB8	3.05	1.50587e-21
1	F-1: PRG4+ lining	HTRA4	2.56	6.95827e-22
1	F-1: PRG4+ lining	CAPS	2.52	6.16338e-21
2	F-2: CD34+ sublining	MFAP5	5.71	9.80739e-42
2	F-2: CD34+ sublining	CD34	3.54	1.90629e-35
2	F-2: CD34+ sublining	FGFBP2	3.53	1.44154e-22
2	F-2: CD34+ sublining	FBLN2	3.29	5.78476e-25
2	F-2: CD34+ sublining	PI16	3.22	1.3861e-36
2	F-2: CD34+ sublining	SFRP4	3.12	5.96981e-15
2	F-2: CD34+ sublining	CFD	3	7.54234e-18
2	F-2: CD34+ sublining	ASPN	2.63	2.4164e-14
2	F-2: CD34+ sublining	IGFBP6	2.37	2.00329e-23
2	F-2: CD34+ sublining	C1QTNF3	2.11	1.26763e-14
3	F-3: POSTN+ sublining	POSTN	3.86	1.27761e-24
3	F-3: POSTN+ sublining	COMP	3.35	6.14675e-16
3	F-3: POSTN+ sublining	CTHRC1	3.05	3.68827e-22
3	F-3: POSTN+ sublining	FNDC1	2.91	5.64628e-16
3	F-3: POSTN+ sublining	SFRP4	2.72	5.30088e-12
3	F-3: POSTN+ sublining	ASPN	2.63	7.04199e-15
3	F-3: POSTN+ sublining	CPXM1	2.55	7.96207e-21
3	F-3: POSTN+ sublining	SCG2	2.54	5.40422e-14
3	F-3: POSTN+ sublining	SFRP2	2.27	1.93276e-07
3	F-3: POSTN+ sublining	CHI3L1	2.22	1.43895e-08
4	F-4: DKK3+ sublining	CRABP2	3.26	6.78628e-25
4	F-4: DKK3+ sublining	DKK3	2.88	5.49742e-22
4	F-4: DKK3+ sublining	MATN2	2.75	7.17709e-29
4	F-4: DKK3+ sublining	IGFBP6	2.51	3.875e-26
4	F-4: DKK3+ sublining	SERPINE1	2.47	9.37044e-24
4	F-4: DKK3+ sublining	KCNMA1	2.39	2.1645e-26
4	F-4: DKK3+ sublining	GAP43	2.37	1.4106e-21
4	F-4: DKK3+ sublining	CAPG	2.29	4.72437e-23
4	F-4: DKK3+ sublining	FMOD	2.16	2.14357e-19
4	F-4: DKK3+ sublining	AQP1	2.1	2.5362e-22
5	F-5: CD74-high HLA-high sublining	CXCL10	3.51	1.30349e-66
5	F-5: CD74-high HLA-high sublining	CHI3L1	3.05	6.36544e-15
5	F-5: CD74-high HLA-high sublining	CXCL9	3.01	9.08328e-28
5	F-5: CD74-high HLA-high sublining	CHI3L2	2.79	1.88467e-12
5	F-5: CD74-high HLA-high sublining	CCL2	2.46	1.86165e-14
5	F-5: CD74-high HLA-high sublining	PTGDS	2.39	8.60842e-09
5	F-5: CD74-high HLA-high sublining	CCL19	2.32	8.11697e-17
5	F-5: CD74-high HLA-high sublining	LINC01423	2.23	1.51536e-15
5	F-5: CD74-high HLA-high sublining	CXCL12	1.93	1.47903e-10
5	F-5: CD74-high HLA-high sublining	CD74	1.82	8.99801e-17
6	F-6: CXCL12-hi sublining	SFRP1	3.21	5.37209e-18
6	F-6: CXCL12-hi sublining	C7	3.11	4.53805e-20
6	F-6: CXCL12-hi sublining	APOE	2.89	2.825e-13
6	F-6: CXCL12-hi sublining	APOC1	2.56	5.90217e-19
6	F-6: CXCL12-hi sublining	PTGDS	2.54	1.83193e-09
6	F-6: CXCL12-hi sublining	CXCL12	2.53	9.53157e-17
6	F-6: CXCL12-hi sublining	SCG2	2.16	7.84341e-10
6	F-6: CXCL12-hi sublining	LINC01423	2.08	3.7145e-13
6	F-6: CXCL12-hi sublining	GGT5	2.02	2.08495e-08
6	F-6: CXCL12-hi sublining	C3	2.01	4.2682e-07
7	F-7: NOTCH3+ sublining	SFRP2	5.4	4.29613e-42
7	F-7: NOTCH3+ sublining	CXCL14	4.92	5.28129e-37
7	F-7: NOTCH3+ sublining	C7	4.8	2.4198e-58
7	F-7: NOTCH3+ sublining	APOD	4.73	1.23866e-64
7	F-7: NOTCH3+ sublining	AGT	3.74	1.12894e-45
7	F-7: NOTCH3+ sublining	DIO2	3.73	1.36827e-36
7	F-7: NOTCH3+ sublining	CCL13	3.57	1.54647e-49
7	F-7: NOTCH3+ sublining	COL15A1	3.21	3.78243e-34
7	F-7: NOTCH3+ sublining	LAMA2	3.12	4.70595e-38
7	F-7: NOTCH3+ sublining	CYGB	3.08	8.43955e-39
8	F-8: RSPO3-hi lining	CHI3L2	3.29	5.43883e-13
8	F-8: RSPO3-hi lining	TMEM196	3.08	6.20177e-17
8	F-8: RSPO3-hi lining	ITGBL1	3.02	1.45663e-18
8	F-8: RSPO3-hi lining	RAMP3	2.99	1.14636e-22
8	F-8: RSPO3-hi lining	RSPO3	2.71	1.46127e-16
8	F-8: RSPO3-hi lining	ITGB8	2.63	1.90281e-12
8	F-8: RSPO3-hi lining	CLU	2.57	1.20492e-12
8	F-8: RSPO3-hi lining	APOC1	2.4	2.58047e-13
8	F-8: RSPO3-hi lining	PCSK6	1.96	2.08304e-09
8	F-8: RSPO3-hi lining	LINC01423	1.95	2.03991e-09
9	Mu-0: Mural	RGS5	9.08	7.51543e-298
9	Mu-0: Mural	MCAM	8.99	1.39511e-213
9	Mu-0: Mural	MYH11	8.81	2.70993e-265
9	Mu-0: Mural	TINAGL1	8.68	0
9	Mu-0: Mural	CARMN	8.07	5.23544e-140
9	Mu-0: Mural	ACTA2	7.7	2.35242e-139
9	Mu-0: Mural	A2M	7.44	1.76758e-115
9	Mu-0: Mural	BCAM	7.22	2.52253e-205
9	Mu-0: Mural	MYLK	7.13	1.07913e-128
9	Mu-0: Mural	TBX2	7.04	4.17698e-206

### Sheet: Endothelial cluster marker
Cluster number	Cluster annotation	Gene	FC	Likelihood ratio test p-value
0	E-0: SPARC+ capillary	APLN	2.79	4.04663e-25
0	E-0: SPARC+ capillary	SPP1	2.24	5.07365e-16
0	E-0: SPARC+ capillary	COL12A1	2.06	1.05159e-08
0	E-0: SPARC+ capillary	RGCC	1.93	1.93557e-11
0	E-0: SPARC+ capillary	ITIH5	1.89	3.35709e-14
0	E-0: SPARC+ capillary	APLNR	1.78	6.11417e-08
0	E-0: SPARC+ capillary	THY1	1.78	2.99757e-11
0	E-0: SPARC+ capillary	SYNM	1.69	2.31984e-09
0	E-0: SPARC+ capillary	SPARC	1.68	1.51065e-11
0	E-0: SPARC+ capillary	TNFRSF4	1.58	1.2155e-06
1	E-1: LIFR+ venous	ACKR1	4.08	5.72282e-14
1	E-1: LIFR+ venous	CCL23	3.22	8.56425e-23
1	E-1: LIFR+ venous	CCL14	2.9	4.62394e-16
1	E-1: LIFR+ venous	IL1R1	2.62	3.50612e-15
1	E-1: LIFR+ venous	SELP	2.59	1.38081e-11
1	E-1: LIFR+ venous	HLA-DQA1	2.42	2.86957e-20
1	E-1: LIFR+ venous	CRHBP	2.24	1.09309e-20
1	E-1: LIFR+ venous	CLU	2.17	7.04924e-21
1	E-1: LIFR+ venous	AKR1C1	2.16	3.49028e-12
1	E-1: LIFR+ venous	LIFR	2.04	5.81438e-19
2	E-2: ICAM1+ venous	ACKR1	3.39	1.48302e-09
2	E-2: ICAM1+ venous	SELP	2.31	4.36022e-09
2	E-2: ICAM1+ venous	CCL14	2.29	7.33367e-10
2	E-2: ICAM1+ venous	CCL23	2.07	3.71568e-09
2	E-2: ICAM1+ venous	POSTN	2.07	1.6364e-07
2	E-2: ICAM1+ venous	ATF3	1.98	2.50651e-13
2	E-2: ICAM1+ venous	HSPA1A	1.89	6.08507e-25
2	E-2: ICAM1+ venous	FOS	1.82	4.65426e-19
2	E-2: ICAM1+ venous	CCL2	1.74	4.53393e-10
2	E-2: ICAM1+ venous	ICAM1	1.71	1.57807e-13
3	E-3: NOTCH4+ Arterial	SEMA3G	7.92	7.84073e-171
3	E-3: NOTCH4+ Arterial	GJA4	7.56	2.01299e-75
3	E-3: NOTCH4+ Arterial	IGFBP3	7.48	6.19107e-75
3	E-3: NOTCH4+ Arterial	GJA5	6.84	4.00426e-127
3	E-3: NOTCH4+ Arterial	FBLN5	6.67	5.68781e-112
3	E-3: NOTCH4+ Arterial	HEY1	6.41	1.85556e-84
3	E-3: NOTCH4+ Arterial	CXCL12	6.26	6.77957e-71
3	E-3: NOTCH4+ Arterial	SOX17	4.64	7.98613e-62
3	E-3: NOTCH4+ Arterial	VEGFC	4.63	3.22658e-60
3	E-3: NOTCH4+ Arterial	NOTCH4	4.18	8.61462e-50
4	E-4: Lymphatic	CCL21	12.01	7.21524e-130
4	E-4: Lymphatic	TFF3	10.06	6.84964e-107
4	E-4: Lymphatic	PROX1	8.48	6.38667e-119
4	E-4: Lymphatic	LYVE1	8.47	5.04287e-79
4	E-4: Lymphatic	EFEMP1	7.14	2.33076e-44
4	E-4: Lymphatic	PARD6G	7.09	4.74667e-111
4	E-4: Lymphatic	PDPN	7.07	8.97039e-89
4	E-4: Lymphatic	MPP7	6.94	1.46525e-116
4	E-4: Lymphatic	AKAP12	6.82	7.29518e-51
4	E-4: Lymphatic	MRC1	6.55	1.79925e-87
