## Supplementary tables for "Cellular deconstruction of inflamed synovium defines diverse inflammatory phenotypes in rheumatoid arthritis": Supplementary_table9.xlsx

### Sheet: CNA_results_stats
Supplementary Table 9. Statistics of single-cell associations with CTAP and histology parameters.
			% cells over FDR 0.05	% cells over FDR 0.05	% cells below FDR 0.05
cell_type	cluster_name	Test variable	positive correlation (expanded)	negative correlation (depleted)		permutation p	abundance
B cell/plasma cell	B-0: CD24+CD27+CD11b+ switched memory	Aggregation	14.1103	44.5067	41.383	0.007	Depleted
B cell/plasma cell	B-5: CD11c+LAMP1+ ABC	Aggregation	53.5958	9.31113	37.0931	0.007	Expanded
B cell/plasma cell	B-6: IgM+ plasma	Aggregation	58.8274	0.260586	40.9121	0.007	Expanded
B cell/plasma cell	B-7: HLA-DR+IgG+ plasmablast	Aggregation	82.2394	0.30888	17.4517	0.007	Expanded
B cell/plasma cell	B-0: CD24+CD27+CD11b+ switched memory	Krenn	45.0237	20.9608	34.0155	0.048	Expanded
B cell/plasma cell	B-5: CD11c+LAMP1+ ABC	Krenn	72.5965	5.52612	21.8774	0.048	Expanded
B cell/plasma cell	B-6: IgM+ plasma	Krenn	9.44625	5.34202	85.2117	0.048	Expanded
B cell/plasma cell	B-7: HLA-DR+IgG+ plasmablast	Krenn	31.1969	1.62162	67.1815	0.048	Expanded
B cell/plasma cell	B-0: CD24+CD27+CD11b+ switched memory	TB	63.4856	1.48643	35.028	0.03	Expanded
B cell/plasma cell	B-8: IgG1+IgG3+ plasma	TB	0.0227635	90.9857	8.99158	0.03	Depleted
B cell/plasma cell	B-1: CD24++CD27+IgM+ unswitched memory	TB	61	1	38	0.03	Expanded
B cell/plasma cell	B-5: CD11c+LAMP1+ ABC	TB	58.3649	0.378501	41.2566	0.03	Expanded
B cell/plasma cell	B-6: IgM+ plasma	TB	0.0651466	92.3779	7.557	0.03	Depleted
Endothelial cell	E-0: SPARC+ capillary	EFM	30.1102	37.0904	32.7994	0.06	Not significant
Endothelial cell	E-1: LIFR+ venous	EFM	30.7239	13.6614	55.6147	0.06	Not significant
Endothelial cell	E-2: ICAM1+ venous	EFM	4.5911	67.6471	27.7618	0.06	Not significant
Endothelial cell	E-0: SPARC+ capillary	F	3.86481	61.8075	34.3277	0.003	Depleted
Endothelial cell	E-1: LIFR+ venous	F	74.6722	2.62208	22.7057	0.003	Expanded
Endothelial cell	E-2: ICAM1+ venous	F	50.813	9.39742	39.7896	0.003	Expanded
Endothelial cell	E-4: Lymphatic	F	89.3506	0	10.6494	0.003	Expanded
Endothelial cell	E-0: SPARC+ capillary	M	54.9302	2.42469	42.6451	0.007	Expanded
Endothelial cell	E-1: LIFR+ venous	M	2.05206	68.117	29.8309	0.007	Depleted
Endothelial cell	E-2: ICAM1+ venous	M	6.21712	45.4806	48.3022	0.007	Depleted
Endothelial cell	E-4: Lymphatic	M	0	82.3377	17.6623	0.007	Depleted
Stromal cell	F-1: PRG4+ lining	EFM	0	9.23864	90.7614	0.64	Not significant
Stromal cell	F-2: CD34+ sublining	EFM	74.2064	0.0665927	25.727	0.64	Not significant
Stromal cell	F-5: CD74-high HLA-high sublining	EFM	0.11566	10.7102	89.1742	0.64	Not significant
Stromal cell	F-6: CXCL12+ SFRP1+ sublining	EFM	0.219746	13.5693	86.211	0.64	Not significant
Stromal cell	F-8: RSPO3-hi lining	EFM	0	52.2102	47.7898	0.64	Not significant
Stromal cell	F-0: PRG4+ CLIC5+ lining	F	90.8127	0.0686761	9.11866	0.0027	Expanded
Stromal cell	F-1: PRG4+ lining	F	62.9251	2.13662	34.9383	0.0027	Expanded
Stromal cell	F-2: CD34+ sublining	F	70.8546	0.377358	28.768	0.0027	Expanded
Stromal cell	F-5: CD74-high HLA-high sublining	F	0.647698	85.1723	14.18	0.0027	Depleted
Stromal cell	F-6: CXCL12+ SFRP1+ sublining	F	2.27594	23.5913	74.1328	0.0027	Depleted
Stromal cell	F-8: RSPO3-hi lining	F	9.42452	29.3578	61.2177	0.0027	Depleted
Stromal cell	Mu-0: Mural	F	0.554529	95.7486	3.69686	0.0027	Depleted
Stromal cell	F-0: PRG4+ CLIC5+ lining	M	0.00763068	81.1293	18.863	0.001	Depleted
Stromal cell	F-1: PRG4+ lining	M	0.692146	55.7629	43.545	0.001	Depleted
Stromal cell	F-2: CD34+ sublining	M	0.399556	49.6892	49.9112	0.001	Depleted
Stromal cell	F-5: CD74-high HLA-high sublining	M	50.1041	0.508906	49.387	0.001	Expanded
Stromal cell	F-6: CXCL12+ SFRP1+ sublining	M	0.651389	18.6705	80.6781	0.001	Depleted
Stromal cell	F-8: RSPO3-hi lining	M	0.500417	14.1785	85.3211	0.001	Depleted
Stromal cell	Mu-0: Mural	M	92.7911	0.277264	6.93161	0.001	Expanded
Stromal cell	F-0: PRG4+ CLIC5+ lining	TF	0.183136	52.0031	47.8138	0.048	Depleted
Stromal cell	F-1: PRG4+ lining	TF	0.331026	11.2248	88.4442	0.048	Depleted
Stromal cell	F-2: CD34+ sublining	TF	18.657	0.110988	81.232	0.048	Expanded
Stromal cell	F-5: CD74-high HLA-high sublining	TF	14.3882	0.346981	85.2649	0.048	Expanded
Stromal cell	F-6: CXCL12+ SFRP1+ sublining	TF	64.4954	0.149113	35.3555	0.048	Expanded
Stromal cell	F-8: RSPO3-hi lining	TF	8.8407	2.8357	88.3236	0.048	Expanded
Stromal cell	Mu-0: Mural	TF	0	98.0591	1.94085	0.048	Depleted
Myeloid	M-0: MERTK+ SELENOP+ LYVE1+	Aggregation	7.28502	3.66128	89.0537	0.006	Depleted
Myeloid	M-10: DC2	Aggregation	9.91748	6.58665	83.4959	0.006	Expanded
Myeloid	M-11: DC4	Aggregation	0	99.917	0.0829876	0.006	Depleted
Myeloid	M-12: DC1	Aggregation	11.0616	0.0892061	88.8492	0.006	Expanded
Myeloid	M-14: LAMP3+	Aggregation	32.376	0	67.624	0.006	Expanded
Myeloid	M-1: MERTK+ SELENOP+ LYVE1-	Aggregation	47.2968	0.171632	52.5316	0.006	Expanded
Myeloid	M-2: MERTK+ S100A8+	Aggregation	7.79746	0.306877	91.8957	0.006	Expanded
Myeloid	M-3: MERTK+ HBEGF+	Aggregation	54.8486	0.153315	44.9981	0.006	Expanded
Myeloid	M-4: SPP1+	Aggregation	68.5436	0.0189268	31.4375	0.006	Expanded
Myeloid	M-6: STAT1+ CXCL10+	Aggregation	73.2716	1.66667	25.0617	0.006	Expanded
Myeloid	M-7: IL1B+ FCN1+	Aggregation	2.07446	72.6171	25.3084	0.006	Depleted
Myeloid	M-8: PLCG2+	Aggregation	1.71429	34.5714	63.7143	0.006	Depleted
Myeloid	M-9: DC3	Aggregation	34.7001	0.428397	64.8715	0.006	Expanded
Myeloid	M-0: MERTK+ SELENOP+ LYVE1+	Density	0.319189	66.6166	33.0642	0.005	Depleted
Myeloid	M-10: DC2	Density	25.6564	1.48537	72.8582	0.005	Expanded
Myeloid	M-11: DC4	Density	0	99.3361	0.6639	0.005	Depleted
Myeloid	M-12: DC1	Density	70.562	0.624442	28.8136	0.005	Expanded
Myeloid	M-14: LAMP3+	Density	65.4047	0	34.5953	0.005	Expanded
Myeloid	M-1: MERTK+ SELENOP+ LYVE1-	Density	32.9533	6.10519	60.9415	0.005	Expanded
Myeloid	M-2: MERTK+ S100A8+	Density	1.367	53.815	44.818	0.005	Depleted
Myeloid	M-3: MERTK+ HBEGF+	Density	44.4615	15.3699	40.1686	0.005	Expanded
Myeloid	M-4: SPP1+	Density	66.1399	0.870635	32.9895	0.005	Expanded
Myeloid	M-6: STAT1+ CXCL10+	Density	81.5432	0.555556	17.9012	0.005	Expanded
Myeloid	M-7: IL1B+ FCN1+	Density	14.4339	53.6958	31.8703	0.005	Depleted
Myeloid	M-8: PLCG2+	Density	6.42857	12.7143	80.8571	0.005	Expanded
Myeloid	M-9: DC3	Density	48.1028	0.183599	51.7136	0.005	Expanded
Myeloid	M-0: MERTK+ SELENOP+ LYVE1+	EFM	88.2557	0	11.7443	0.01	Expanded
Myeloid	M-10: DC2	EFM	1.23031	10.3376	88.4321	0.01	Depleted
Myeloid	M-11: DC4	EFM	0	75.0207	24.9793	0.01	Depleted
Myeloid	M-12: DC1	EFM	4.81713	59.4112	35.7716	0.01	Depleted
Myeloid	M-14: LAMP3+	EFM	0	3.7859	96.2141	0.01	Depleted
Myeloid	M-1: MERTK+ SELENOP+ LYVE1-	EFM	50.5333	0.760083	48.7066	0.01	Expanded
Myeloid	M-2: MERTK+ S100A8+	EFM	14.3256	0.962477	84.712	0.01	Expanded
Myeloid	M-3: MERTK+ HBEGF+	EFM	23.4956	16.1365	60.368	0.01	Expanded
Myeloid	M-4: SPP1+	EFM	3.56771	56.2222	40.2101	0.01	Depleted
Myeloid	M-6: STAT1+ CXCL10+	EFM	2.40741	39.0741	58.5185	0.01	Depleted
Myeloid	M-7: IL1B+ FCN1+	EFM	0	86.5051	13.4949	0.01	Depleted
Myeloid	M-8: PLCG2+	EFM	0.428571	54.1429	45.4286	0.01	Depleted
Myeloid	M-9: DC3	EFM	9.30233	3.54957	87.1481	0.01	Expanded
Myeloid	M-0: MERTK+ SELENOP+ LYVE1+	F	83.4397	0	16.5603	0.001	Expanded
Myeloid	M-10: DC2	F	0.060015	26.2266	73.7134	0.001	Depleted
Myeloid	M-11: DC4	F	28.5477	0	71.4523	0.001	Expanded
Myeloid	M-12: DC1	F	1.07047	70.2052	28.7244	0.001	Depleted
Myeloid	M-14: LAMP3+	F	0	59.3995	40.6005	0.001	Depleted
Myeloid	M-1: MERTK+ SELENOP+ LYVE1-	F	13.7796	12.2104	74.0101	0.001	Depleted
Myeloid	M-2: MERTK+ S100A8+	F	75.4359	0.167387	24.3967	0.001	Expanded
Myeloid	M-3: MERTK+ HBEGF+	F	24.3772	25.6037	50.0192	0.001	Depleted
Myeloid	M-4: SPP1+	F	4.3	50.3	45.3	0.001	Depleted
Myeloid	M-6: STAT1+ CXCL10+	F	2.16049	67.8395	30	0.001	Depleted
Myeloid	M-7: IL1B+ FCN1+	F	2.16181	22.0985	75.7397	0.001	Depleted
Myeloid	M-8: PLCG2+	F	0	9.42857	90.5714	0.001	Depleted
Myeloid	M-9: DC3	F	0.122399	26.8054	73.0722	0.001	Depleted
Myeloid	M-0: MERTK+ SELENOP+ LYVE1+	Krenn	1.64288	42.9309	55.4262	0.001	Depleted
Myeloid	M-10: DC2	Krenn	16.3841	1.39535	82.2206	0.001	Expanded
Myeloid	M-11: DC4	Krenn	0	99.834	0.165975	0.001	Depleted
Myeloid	M-12: DC1	Krenn	15.7003	0	84.2997	0.001	Expanded
Myeloid	M-14: LAMP3+	Krenn	42.4282	0	57.5718	0.001	Expanded
Myeloid	M-1: MERTK+ SELENOP+ LYVE1-	Krenn	40.8729	1.86343	57.2637	0.001	Expanded
Myeloid	M-2: MERTK+ S100A8+	Krenn	3.12456	23.9364	72.939	0.001	Depleted
Myeloid	M-3: MERTK+ HBEGF+	Krenn	46.6462	7.51246	45.8413	0.001	Expanded
Myeloid	M-4: SPP1+	Krenn	64.1242	0.179805	35.696	0.001	Expanded
Myeloid	M-6: STAT1+ CXCL10+	Krenn	76.358	0.679012	22.963	0.001	Expanded
Myeloid	M-7: IL1B+ FCN1+	Krenn	8.52713	54.7549	36.718	0.001	Depleted
Myeloid	M-8: PLCG2+	Krenn	4.85714	14.8571	80.2857	0.001	Depleted
Myeloid	M-9: DC3	Krenn	46.5116	0.0611995	53.4272	0.001	Expanded
Myeloid	M-0: MERTK+ SELENOP+ LYVE1+	M	0.0938791	30.9425	68.9636	0.001	Depleted
Myeloid	M-10: DC2	M	2.46062	47.4569	50.0825	0.001	Depleted
Myeloid	M-11: DC4	M	0	57.1784	42.8216	0.001	Depleted
Myeloid	M-1: MERTK+ SELENOP+ LYVE1-	M	21.6133	1.31176	77.0749	0.001	Expanded
Myeloid	M-2: MERTK+ S100A8+	M	1.88311	25.8892	72.2276	0.001	Depleted
Myeloid	M-3: MERTK+ HBEGF+	M	56.1901	0.34496	43.4649	0.001	Expanded
Myeloid	M-4: SPP1+	M	69.3101	0.179805	30.5101	0.001	Expanded
Myeloid	M-6: STAT1+ CXCL10+	M	35.8025	0.185185	64.0123	0.001	Expanded
Myeloid	M-7: IL1B+ FCN1+	M	20.3734	11.7808	67.8458	0.001	Depleted
Myeloid	M-8: PLCG2+	M	7.42857	1.85714	90.7143	0.001	Depleted
Myeloid	M-9: DC3	M	3.54957	20.9914	75.459	0.001	Depleted
Myeloid	M-11: DC4	TF	98.2573	0	1.74274	0.13	Not significant
Myeloid	M-7: IL1B+ FCN1+	TF	58.3688	0	41.6312	0.13	Not significant
Myeloid	M-8: PLCG2+	TF	13.5714	0	86.4286	0.13	Not significant
Myeloid	M-0: MERTK+ SELENOP+ LYVE1+	TM	0	50.3004	49.6996	0.26	Depleted
Myeloid	M-10: DC2	TM	65.2063	0	34.7937	0.26	Expanded
Myeloid	M-11: DC4	TM	0	51.7012	48.2988	0.26	Depleted
Myeloid	M-12: DC1	TM	44.6922	0	55.3078	0.26	Expanded
Myeloid	M-14: LAMP3+	TM	59.3995	0	40.6005	0.26	Expanded
Myeloid	M-1: MERTK+ SELENOP+ LYVE1-	TM	4.60954	6.41167	88.9788	0.26	Expanded
Myeloid	M-2: MERTK+ S100A8+	TM	0	24.0759	75.9241	0.26	Depleted
Myeloid	M-3: MERTK+ HBEGF+	TM	0.459946	18.5512	80.9889	0.26	Depleted
Myeloid	M-4: SPP1+	TM	2.03464	0.501561	97.4638	0.26	Expanded
Myeloid	M-6: STAT1+ CXCL10+	TM	43.4568	0	56.5432	0.26	Expanded
Myeloid	M-7: IL1B+ FCN1+	TM	0.829785	8.65815	90.5121	0.26	Depleted
Myeloid	M-8: PLCG2+	TM	3.28571	0.142857	96.5714	0.26	Expanded
Myeloid	M-9: DC3	TM	67.2583	0	32.7417	0.26	Expanded
NK	CD56bright CD16-	Aggregation	50.3125	5.90625	43.7812	0.0004	Expanded
NK	CD56dim CD16+	Aggregation	3.53407	59.8813	36.5847	0.0004	Depleted
NK	IL7R+ ILC	Aggregation	50.817	5.22876	43.9542	0.0004	Expanded
NK	MKI67+ Proliferating	Aggregation	16.8675	0	83.1325	0.0004	Expanded
NK	PCNA+ Proliferating	Aggregation	50.7042	1.40845	47.8873	0.0004	Expanded
NK	CD56bright CD16-	Density	50.3125	5.90625	43.7812	0.0003	Expanded
NK	CD56dim CD16+	Density	3.53407	59.8813	36.5847	0.0003	Depleted
NK	IL7R+ ILC	Density	50.817	5.22876	43.9542	0.0003	Expanded
NK	MKI67+ Proliferating	Density	16.8675	0	83.1325	0.0003	Expanded
NK	PCNA+ Proliferating	Density	50.7042	1.40845	47.8873	0.0003	Expanded
NK	CD56bright CD16-	Krenn	50.3125	5.90625	43.7812	0.0004	Expanded
NK	CD56dim CD16+	Krenn	3.53407	59.8813	36.5847	0.0004	Depleted
NK	IL7R+ ILC	Krenn	50.817	5.22876	43.9542	0.0004	Expanded
NK	MKI67+ Proliferating	Krenn	16.8675	0	83.1325	0.0004	Expanded
NK	PCNA+ Proliferating	Krenn	50.7042	1.40845	47.8873	0.0004	Expanded
NK	CD56bright CD16-	TF	0.15625	88.6875	11.1562	0.0002	Depleted
NK	CD56dim CD16+	TF	96.579	0.0565451	3.36443	0.0002	Expanded
NK	IL7R+ ILC	TF	0	80.2288	19.7712	0.0002	Depleted
NK	MKI67+ Proliferating	TF	0	56.6265	43.3735	0.0002	Depleted
NK	PCNA+ Proliferating	TF	0.704225	28.8732	70.4225	0.0002	Depleted
T cell	CD4+ CD146+ memory	Aggregation	50	14.1809	35.8191	0.0088	Expanded
T cell	CD4+ CD25-high Treg	Aggregation	30.1634	26.7954	43.0411	0.0088	Expanded
T cell	CD4+ CD25-low Treg	Aggregation	18.5347	42.3729	39.0924	0.0088	Depleted
T cell	CD4+ GNLY+	Aggregation	14.6252	69.6527	15.7221	0.0088	Depleted
T cell	CD4+ GZMK+ memory	Aggregation	63.0435	11.4819	25.4746	0.0088	Expanded
T cell	CD4+ IL7R+CCR5+ memory	Aggregation	61.9308	12.1585	25.9107	0.0088	Expanded
T cell	CD4+ OX40+NR3C1+	Aggregation	35.224	23.0856	41.6903	0.0088	Expanded
T cell	CD4+ Tfh/Tph	Aggregation	51.3022	14.4068	34.291	0.0088	Expanded
T cell	CD4+ Tph	Aggregation	56.1983	11.7007	32.1009	0.0088	Expanded
T cell	CD4+ naive	Aggregation	14.7334	67.7786	17.488	0.0088	Depleted
T cell	CD8+ GZMB+/TEMRA	Aggregation	15.1742	67.8376	16.9882	0.0088	Depleted
T cell	CD8+ GZMK+ memory	Aggregation	54.4126	13.1545	32.4329	0.0088	Expanded
T cell	CD8+ GZMK/B+ memory	Aggregation	54.7229	12.0011	33.2759	0.0088	Expanded
T cell	Vdelta2	Aggregation	22.741	46.2349	31.0241	0.0088	Depleted
T cell	CD4+ CD146+ memory	Krenn	59.78	8.43521	31.7848	0.02	Expanded
T cell	CD4+ CD25-high Treg	Krenn	54.0367	9.11342	36.8499	0.02	Expanded
T cell	CD4+ CD25-low Treg	Krenn	45.1066	9.95079	44.9426	0.02	Expanded
T cell	CD4+ GNLY+	Krenn	16.2706	47.1664	36.5631	0.02	Depleted
T cell	CD4+ GZMK+ memory	Krenn	29.3938	17.3301	53.2762	0.02	Expanded
T cell	CD4+ IL7R+CCR5+ memory	Krenn	54.8042	10.5647	34.6311	0.02	Expanded
T cell	CD4+ OX40+NR3C1+	Krenn	53.148	9.58593	37.266	0.02	Expanded
T cell	CD4+ Tfh/Tph	Krenn	67.6106	6.90368	25.4857	0.02	Expanded
T cell	CD4+ Tph	Krenn	60.1566	9.09091	30.7525	0.02	Expanded
T cell	CD4+ naive	Krenn	14.1016	40.5358	45.3626	0.02	Depleted
T cell	CD8+ GZMB+/TEMRA	Krenn	10.884	63.7489	25.3671	0.02	Depleted
T cell	CD8+ GZMK+ memory	Krenn	19.593	23.5893	56.8178	0.02	Expanded
T cell	CD8+ GZMK/B+ memory	Krenn	17.6715	22.4663	59.8622	0.02	Depleted
T cell	Vdelta2	Krenn	20.3313	31.4759	48.1928	0.02	Depleted
T cell	CD4+ CD146+ memory	TB	48.1663	0.488998	51.3447	0.02	Expanded
T cell	CD4+ CD25-high Treg	TB	23.6751	0	76.3249	0.02	Expanded
T cell	CD4+ CD25-low Treg	TB	51.6129	0	48.3871	0.02	Expanded
T cell	CD4+ GNLY+	TB	1.09689	53.9305	44.9726	0.02	Depleted
T cell	CD4+ IL7R+CCR5+ memory	TB	8.94809	0.227687	90.8242	0.02	Expanded
T cell	CD4+ OX40+NR3C1+	TB	28.6444	0	71.3556	0.02	Expanded
T cell	CD4+ Tfh/Tph	TB	85.5312	0.0206697	14.4481	0.02	Expanded
T cell	CD4+ Tph	TB	70.7699	0.0434972	29.1866	0.02	Expanded
T cell	CD4+ naive	TB	4.44781	0.581248	94.9709	0.02	Expanded
T cell	CD8+ GZMB+/TEMRA	TB	0.0863807	74.8344	25.0792	0.02	Depleted
T cell	CD8+ GZMK/B+ memory	TB	0.31582	2.41171	97.2725	0.02	Depleted
T cell	Vdelta2	TB	1.50602	52.4096	46.0843	0.02	Depleted
T cell	CD4+ CD146+ memory	TF	5.99022	9.77995	84.2298	0.039	Depleted
T cell	CD4+ CD25-high Treg	TF	9.60872	4.21	86.1813	0.039	Expanded
T cell	CD4+ CD25-low Treg	TF	23.1274	2.84308	74.0295	0.039	Expanded
T cell	CD4+ GNLY+	TF	57.7697	4.02194	38.2084	0.039	Expanded
T cell	CD4+ GZMK+ memory	TF	4.37844	26.7912	68.8304	0.039	Depleted
T cell	CD4+ IL7R+CCR5+ memory	TF	5.78324	11.0656	83.1512	0.039	Depleted
T cell	CD4+ OX40+NR3C1+	TF	9.98298	4.42428	85.5927	0.039	Expanded
T cell	CD4+ Tfh/Tph	TF	5.4568	9.85945	84.6838	0.039	Depleted
T cell	CD4+ Tph	TF	4.82819	11.0048	84.167	0.039	Depleted
T cell	CD4+ naive	TF	55.8504	3.05787	41.0917	0.039	Expanded
T cell	CD8+ GZMB+/TEMRA	TF	51.9436	3.68557	44.3709	0.039	Expanded
T cell	CD8+ GZMK+ memory	TF	5.01388	24.4958	70.4903	0.039	Depleted
T cell	CD8+ GZMK/B+ memory	TF	4.36405	27.2323	68.4037	0.039	Depleted
T cell	Vdelta2	TF	23.6446	4.66867	71.6867	0.039	Expanded
T cell	CD4+ CD146+ memory	TM	27.6284	13.6919	58.6797	0.053	Not significant
T cell	CD4+ CD25-high Treg	TM	10.6984	25.0619	64.2397	0.053	Not significant
T cell	CD4+ CD25-low Treg	TM	7.16238	52.7064	40.1312	0.053	Not significant
T cell	CD4+ GNLY+	TM	6.94698	69.287	23.766	0.053	Not significant
T cell	CD4+ GZMK+ memory	TM	49.9081	8.57318	41.5187	0.053	Not significant
T cell	CD4+ IL7R+CCR5+ memory	TM	16.3934	14.4581	69.1485	0.053	Not significant
T cell	CD4+ OX40+NR3C1+	TM	10.1531	30.0057	59.8412	0.053	Not significant
T cell	CD4+ Tfh/Tph	TM	29.7437	12.6912	57.5651	0.053	Not significant
T cell	CD4+ Tph	TM	28.7516	10.5263	60.7221	0.053	Not significant
T cell	CD4+ naive	TM	6.94971	70.5332	22.5171	0.053	Not significant
T cell	CD8+ GZMB+/TEMRA	TM	8.98359	60.0346	30.9819	0.053	Not significant
T cell	CD8+ GZMK+ memory	TM	50.4533	9.3247	40.222	0.053	Not significant
T cell	CD8+ GZMK/B+ memory	TM	56.5174	8.28309	35.1995	0.053	Not significant
T cell	Vdelta2	TM	9.93976	39.3072	50.753	0.053	Not significant
