## Supplementary tables for "Cellular deconstruction of inflamed synovium defines diverse inflammatory phenotypes in rheumatoid arthritis": Supplementary_table10.xlsx

### Sheet: CTAP, means
Supplementary table 10. Statistics of demographic, clinical, and histology metrics across sinlgle-cell CTAPs.
	CTAP-EFM	CTAP-F	CTAP-M	CTAP-TB	CTAP-TF	CTAP-TM	P-value	Missing %
N	7	11	18	14	8	12
Age in years, mean (SD)	66.57 (7.11)	56.18 (14.43)	56.17 (20.79)	54.50 (12.87)	58.00 (9.07)	51.08 (14.44)	0.435	0.0
Female, N (%)	6 (85.7)	7 (63.6)	13 (72.2)	11 (78.6)	6 ( 75.0)	9 (75.0)	0.934	0.0
Race and ethnicity, N (%)
White	5 (71.4)	7 (63.6)	12 (66.7)	11 (78.6)	5 ( 62.5)	9 (75.0)	0.949	0.0
Black or African American	1 (14.3)	4 (36.4)	2 (11.1)	2 (14.3)	1 ( 12.5)	3 (25.0)	0.587	0.0
Hispanic	1 (14.3)	3 (27.3)	4 (22.2)	5 (35.7)	4 ( 50.0)	3 (25.0)	0.655	0.0
Years since diagnosis, mean (SD)	12.08 (8.79)	4.39 (7.36)	8.36 (13.33)	7.42 (7.87)	5.85 (8.32)	2.41 (3.01)	0.281	0.0
CRP (mg/dL), mean (SD)	0.61 (0.41)	0.85 (0.72)	2.23 (3.98)	2.28 (2.72)	5.02 (6.34)	1.99 (2.14)	0.251	10.0
ESR, mean (SD)	24.17 (22.52)	40.22 (28.03)	41.44 (31.77)	37.45 (21.13)	48.80 (45.48)	40.36 (29.54)	0.813	14.3
DAS28-CRP3, mean (SD)	4.47 (0.71)	4.80 (1.46)	4.61 (1.34)	4.81 (1.29)	5.34 (2.56)	5.43 (1.49)	0.626	10.0
CDAI, mean (SD)	28.86 (10.45)	34.87 (16.55)	31.74 (13.96)	30.28 (15.55)	40.98 (21.88)	42.62 (16.01)	0.241	0.0
Number of tender joints, mean (SD)	9.00 (4.04)	12.45 (9.36)	8.67 (6.93)	9.86 (7.34)	13.12 (12.18)	15.08 (10.00)	0.363	0.0
Number of swollen joints, mean (SD)	7.71 (6.02)	12.36 (7.86)	10.06 (7.28)	9.57 (7.23)	12.88 (9.01)	13.75 (7.35)	0.469	0.0
Patient global assessment, mean (SD)	4.83 (1.40)	4.82 (1.65)	6.03 (2.58)	5.12 (2.78)	7.75 (1.56)	6.55 (1.12)	0.031	8.6
Physician global assessment, mean (SD)	6.21 (1.91)	5.37 (1.78)	6.35 (1.57)	5.64 (1.51)	6.91 (1.50)	6.37 (1.59)	0.308	0.0
Serology
Seropositive, N (%)	6 (85.7)	9 (81.8)	13 (72.2)	13 (92.9)	7 (100.0)	11 (91.7)	0.435	1.4
RF+, N (%)	5 (71.4)	7 (63.6)	10 (55.6)	11 (84.6)	7 (100.0)	10 (83.3)	0.187	2.9
anti-CCP+, N (%)	6 (85.7)	9 (81.8)	9 (50.0)	13 (92.9)	7 (100.0)	10 (83.3)	0.027	1.4
anti-CCP+ (u/mL), mean (SD)	203.51 (94.45)	186.95 (100.33)	86.91 (101.88)	243.46 (266.58)	262.12 (52.79)	200.15 (113.68)	0.041	0.0
Comorbidity, N (%)	3 (42.9)	3 (27.3)	7 (38.9)	3 (21.4)	3 ( 37.5)	7 (58.3)	0.498	0.0
Histology, mean (SD)
Krenn lining	0.57 (0.53)	1.00 (0.45)	1.29 (0.59)	0.62 (0.51)	1.33 (0.82)	1.00 (0.00)	0.003	5.7
Krenn inflammation	1.14 (1.07)	1.10 (0.74)	2.00 (0.94)	2.07 (1.00)	1.75 (0.71)	2.09 (0.83)	0.033	4.3
Density	0.83 (0.45)	1.19 (0.48)	1.81 (0.60)	1.74 (0.68)	1.65 (0.62)	1.71 (0.63)	0.005	1.4
Aggregates	0.67 (0.82)	0.55 (1.04)	1.17 (1.25)	1.57 (1.22)	1.62 (1.06)	1.75 (1.42)	0.117	1.4
Pathotype	2.17 (0.75)	2.00 (0.63)	2.39 (0.50)	2.43 (0.76)	2.75 (0.46)	2.42 (0.79)	0.238	1.4
Medication, N (%)
Corticosteroid	1 (14.3)	3 (27.3)	4 (22.2)	4 (28.6)	4 ( 50.0)	4 (33.3)	0.700	0.0
Any DMARD	6 (85.7)	7 (63.6)	7 (38.9)	9 (64.3)	4 ( 50.0)	8 (66.7)	0.319	0.0
Methotrexate	1 (14.3)	4 (36.4)	6 (33.3)	7 (50.0)	3 ( 37.5)	5 (41.7)	0.734	0.0
TNFi	3 (42.9)	1 (9.1)	1 ( 5.6)	2 (14.3)	0 ( 0.0)	2 (16.7)	0.157	0.0
Treatment group, N (%)							0.152	0.0
DMARD naive	1 (14.3)	5 (45.5)	9 (50.0)	5 (35.7)	4 ( 50.0)	4 (33.3)
Methotrexate naive	1 (14.3)	5 (45.5)	7 (38.9)	7 (50.0)	2 ( 25.0)	5 (41.7)
TNFi inadequate	5 (71.4)	1 (9.1)	2 (11.1)	2 (14.3)	2 ( 25.0)	3 (25.0)
Note: Comorbidities include diabetes, cardiovascular disease, pulmonary disease, autoimmune thyroid disease, inflammatory bowel disease, psoriasis, multiple sclerosis, and systemic lupus erythematosus (SLE).
P-values are from one-way ANOVAs for continuous variables and chi-squared tests for binary variables.
